# The *SLC1A1*/EAAT3 Dicarboxylic Amino Acid Transporter is an Epigenetically Dysregulated Nutrient Carrier that Sustains Oncogenic Metabolic Programs

**DOI:** 10.1101/2023.09.04.556240

**Authors:** Treg Grubb, Jesminara Khatun, Sayed Matar, Fatme Ghandour, Noah Dubasik, Carleigh Salem, David A. Orlando, Matthew G. Guenther, Steven R. Martinez, Pooneh Koochaki, Jesse A. Coker, Cerise Tang, Eduard Reznik, Ritesh R. Kotecha, A. Ari Hakimi, Nour Abdallah, Christopher J. Weight, Toni K. Choueiri, John M. Asara, Shaun R. Stauffer, Sabina Signoretti, William G. Kaelin, Abhishek A. Chakraborty

**Affiliations:** Genitourinary Malignancies Research Center, Department of Cancer Biology, Lerner Research Institute, Cleveland Clinic, Cleveland, OH, USA; Department of Pathology, Brigham and Women’s Hospital, Boston, MA, USA; Syros Pharmaceuticals, Inc, Cambridge, MA, USA; Center for Therapeutics Discovery, Cleveland Clinic, Cleveland, OH, USA; Department of Surgery, Memorial Sloan Kettering Cancer Center, New York, NY, USA; Department of Urology, Glickman Urological and Kidney Institute, Cleveland, OH; Department of Medical Oncology, Lank Center for Genitourinary Oncology, Dana-Farber Cancer Institute, Brigham and Women’s Hospital, and Harvard Medical School, Boston, MA, USA; Mass Spectrometry Core, Beth Israel Deaconess Medical Center, Department of Medicine, Harvard Medical School, Boston, MA, USA; Department of Medical Oncology, Dana-Farber Cancer Institute and Brigham and Women’s Hospital, Harvard Medical School, Boston, MA 02215, USA; Howard Hughes Medical Institute, Chevy Chase, MD 20815, USA; Case Comprehensive Cancer Center, Case Western Reserve University, Cleveland, OH 44106, USA

## Abstract

Inactivation of pVHL tumor suppressor in clear cell Renal Cell Carcinoma (ccRCC) increases the abundance of Histone H3 lysine 27 acetylation (H3K27ac). We hypothesized that H3K27ac, a marker of transcriptional activation, drives the expression of critical oncogenes in ccRCC. Using H3K27ac ChIP-Seq; RNA-Seq; an *in vivo* positive selection screen; cell-based functional studies; and clinical validations; here, we report the identification of the SLC1A1/EAAT3 aspartate (Asp) and glutamate (Glu) transporter as a ccRCC oncogene. pVHL loss promotes SLC1A1 expression in a HIF-independent manner. Importantly, SLC1A1 inactivation depletes Asp/Glu-derived metabolites, impedes ccRCC growth both *in vitro* and *in vivo*, and sensitizes ccRCCs to metabolic therapeutics (e.g., glutaminase blockers). Finally, in human ccRCC biospecimens, higher SLC1A1 expression is associated with metastatic disease and clusters with elevated expression of other solute carriers, but not HIF/Hypoxia pathways. Altogether, our studies identify a HIF-independent metabolic hub in ccRCC and credential SLC1A1 as an actionable ccRCC oncogene.

**STATEMENT OF SIGNIFICANCE:** Targeting chronic HIF activation underlies many therapeutic strategies in ccRCC; but, unfortunately, is not curative. SLC1A1, instead, represents a HIF-independent ccRCC dependency, which is targetable alone and together with other antimetabolites, such as glutaminase inhibitors. These observations identify an actionable metabolic program that functions independent of HIF in ccRCC.
