## Supplementary Table S2 for "The *SLC1A1*/EAAT3 Dicarboxylic Amino Acid Transporter is an Epigenetically Dysregulated Nutrient Carrier that Sustains Oncogenic Metabolic Programs"

### Sheet: Barcode analysis
			Raw Reads											Counts per Million Reads										Counts (Normalized to T=0)						Counts (log2)
Gene	Symbol	Barcode Seq (pLX317)	Inf R1	Inf R2	Inf R3	Inf R4		Tum R1	Tum R2	Tum R3	Tum R4-1	Tum R4-2		Inf R1	Inf R2	Inf R3	Inf R4	Tum R1	Tum R2	Tum R3	Tum R4-1	Tum R4-2		Tum R1	Tum R2	Tum R3	Tum R4-1	Tum R4-2		Tum R1	Tum R2	Tum R3	Tum R4-1	Tum R4-2
5163	PDK1	CCGGTGAGACCGACCATTCAGAAA	3456	2536	1678	3668		710	294	178	1251	1320		8665.76	4538.83	3442.06	6532	1434.29	494.052	337.79	3331.06	2007.96		0.165512	0.10885	0.098136	0.50996	0.307403		-2.59499	-3.19959	-3.34907	-0.971543	-1.7018
51619	UBE2D4	GGAGATCAGCCTGCAATCCTGTTA	16002	36377	22282	27284		15535	18921	419	10453	1708		40124.3	65106.1	45706.8	48587.6	31382.6	31795.8	795.134	27833.4	2598.17		0.782134	0.488369	0.0173964	0.57285	0.053474		-0.354512	-1.03396	-5.84507	-0.80377	-4.22502
56907	SPIRE1	ACGGTGAGGGCTGTTAGTCCAACG	7430	11151	9495	12783		3456	7208	291	8042	1860		18630.4	19957.6	19477	22764.1	6981.54	12112.7	552.229	21413.6	2829.39		0.374739	0.60692	0.0283529	0.940675	0.124292		-1.41604	-0.720422	-5.14036	-0.0882318	-3.00819
55638	SYBU	TTGGAGCGAACGATTCTTCTTGTT	3361	5105	3492	4728		3710	2376	159	1246	218		8427.55	9136.73	7163.09	8419.66	7494.65	3992.75	301.734	3317.75	331.617		0.889303	0.437	0.0421234	0.394048	0.039386		-0.169253	-1.1943	-4.56924	-1.34356	-4.66617
51517	NCKIPSD	TCTTTACCATTCGGCGGTTTGACT	1045	2192	904	1814		627	277	87	916	230		2620.29	3923.15	1854.36	3230.38	1266.62	465.484	165.099	2439.05	349.871		0.483388	0.118651	0.089033	0.755034	0.108306		-1.04875	-3.07521	-3.48952	-0.405386	-3.20681
8497	PPFIA4	TCGATCTTAAGAGGCCGGTGGTAA	224	2160	963	1306		357	260	3	2384	170		561.67	3865.88	1975.39	2325.73	721.183	436.917	5.69309	6347.92	258.6		1.284	0.113019	0.00288201	2.72943	0.111191		0.360644	-3.14537	-8.43871	1.4486	-3.16889
8448	DOC2A	GTCTTCGCCATCGCGTTCTGGAAC	3872	8511	2950	6419		204174	1504	148	2961	1219		9708.86	15232.7	6051.29	11431	412456	2527.4	280.859	7884.31	1854.32		42.4824	0.16592	0.046413	0.68973	0.162218		5.40879	-2.59144	-4.42933	-0.535896	-2.62399
81855	SFXN3	CCTGCCTAAGATCGAACGACCAGT	6969	11981	10007	9985		1511	8605	284	5198	393		17474.4	21443.1	20527.2	17781.4	3052.4	14460.3	538.945	13840.8	597.823		0.174678	0.674355	0.0262552	0.778389	0.0336208		-2.51723	-0.568421	-5.25126	-0.361437	-4.8945
85360	SYDE1	TAACTCCCCCACTGTCACAGCAAG	2520	5596	2148	2885		462	1295	9	866	268		6318.78	10015.5	4406.16	5137.63	933.296	2176.18	17.0793	2305.91	407.676		0.147702	0.217281	0.00387622	0.448828	0.079351		-2.75924	-2.20236	-8.01113	-1.15576	-3.65561
57561	ARRDC3	CTATCGAGGTTTATATACAACAAC	289	859	179	939		79	834	2	628	45		724.654	1537.4	367.18	1672.18	159.59	1401.49	3.79539	1672.19	68.453		0.220229	0.911598	0.0103366	1.00001	0.0409364		-2.18293	-0.13353	-6.5961	7.85478e-06	-4.61047
4601	MXI1	CAACTGATAGAAATCAATCTATCA	6652	4400	5836	7681		1546	8100	1030	2358	332		16679.6	7874.95	11971.3	13678.4	3123.11	13611.6	1954.63	6278.69	505.031		0.187241	1.72847	0.163276	0.459023	0.0369219		-2.41703	0.789499	-2.61462	-1.12336	-4.75938
5313	PKLR	ACACTGCCAGGAATAAAGACGTGC	3022	4049	1844	3728		9842	4660	5990	3811	568897		7577.52	7246.74	3782.57	6638.85	19882	7830.89	11367.2	10147.6	865394		2.62382	1.08061	3.00515	1.52852	130.353		1.39167	0.111845	1.58744	0.612136	7.02628
1999	ELF3	GGGCTCTGCAGCCCAATTTTACTT	189	1004	1160	896		253	5536	22	773	137		473.909	1796.92	2379.49	1595.6	511.09	9302.97	41.7493	2058.28	208.401		1.07846	5.17717	0.0175455	1.28997	0.13061		0.10897	2.37217	-5.83276	0.367338	-2.93666
3780	KCNN1	CCATGCCACATGAAGTGGCACAAT	1830	3967	2957	4358		965	1087	8	334	32		4588.64	7099.98	6065.65	7760.76	1949.42	1826.65	15.1816	889.348	48.6777		0.424835	0.257275	0.00250287	0.114595	0.00627229		-1.23502	-1.95862	-8.6422	-3.12538	-7.31679
40	BFP	TAGAGATTGGGTTCAACCTGGAAG	22021	25490	31309	34221		9853	3087	817	11734	4419		55216.6	45621	64223.7	60941	19904.2	5187.55	1550.42	31244.3	6722.09		0.360476	0.11371	0.0241409	0.512698	0.110305		-1.47203	-3.13657	-5.37238	-0.963819	-3.18043
664	BNIP3	GGCGAGGCGAGTCGGTATAGGCCA	6965	7882	4922	6547		2536	29445	61652	3326	1711		17464.4	14106.9	10096.4	11658.9	5123.03	49480.8	116997	8856.2	2602.74		0.293341	3.50756	11.5879	0.759606	0.223239		-1.76935	1.81047	3.53455	-0.396677	-2.16334
138065	RNF183	ATTATTCTTTATCTTACTGATCAA	5467	7875	8013	8015		6703	2094	193	3025	558		13708.2	14094.4	16437	14273.2	13540.9	3518.86	366.255	8054.72	848.818		0.98779	0.249664	0.0222824	0.564326	0.0594694		-0.0177241	-2.00194	-5.48795	-0.825399	-4.07171
81704	DOCK8	AGTCATTATCCACTGCTTCTACTG	6299	12460	10147	12605		13023	6188	217	15661	6142		15794.4	22300.4	20814.4	22447.1	26308	10398.6	411.8	41700.8	9343.08		1.66565	0.466297	0.0197844	1.85774	0.416227		0.736086	-1.10068	-5.65949	0.893549	-1.26456
8635	RNASET2	GCACCCCCAGGAGACCTCCGTCGG	3032	4797	5852	5787		2679	14548	293543	13429	1079		7602.6	8585.48	12004.1	10305.5	5411.9	24447.2	557055	35757.6	1641.35		0.711849	2.8475	46.4053	3.46975	0.159269		-0.490357	1.5097	5.53622	1.79483	-2.65046
64130	LIN7B	CCGGTAGATGTGGCGGTCAGGGCT	1647	2603	2781	2889		881	834	6336	2896	452		4129.78	4658.75	5704.63	5144.75	1779.73	1401.49	12023.8	7711.23	687.573		0.43095	0.300831	2.10773	1.49885	0.133645		-1.21441	-1.73298	1.07569	0.58386	-2.90352
54843	SYTL2	ATCTGAGAGGATTAGAATCCCTTC	1636	2429	2173	2872		1013	1061	6	1076	442		4102.19	4347.33	4457.45	5114.48	2046.38	1782.96	11.3862	2865.09	672.361		0.498851	0.410127	0.00255442	0.560191	0.131462		-1.00332	-1.28586	-8.61279	-0.836009	-2.92728
10	GFP	ATCGATTTTGTATTTGGAGGCCCT	5666	5280	3781	5443		1894	2442	103	1125	1265		14207.2	9449.94	7755.91	9692.94	3826.11	4103.66	195.463	2995.56	1924.29		0.269307	0.434252	0.0252018	0.309046	0.198525		-1.89268	-1.20339	-5.31033	-1.69411	-2.33261
10783	NEK6	GTCCTATTGGTAATCCGACCGCCA	3561	5854	3803	6873		7301	19613	25	1645	659		8929.04	10477.3	7801.04	12239.5	14748.9	32958.6	47.4424	4380.17	1002.46		1.65179	3.14573	0.00608154	0.357872	0.0819035		0.72403	1.6534	-7.36135	-1.48248	-3.60993
8614	STC2	CAAATGTTATTACGTCACTTTATA	2073	2914	1314	3555		989	11465	65	25416	1277		5197.95	5215.36	2695.39	6330.77	1997.9	19266.3	123.35	67675.7	1942.55		0.384363	3.69415	0.0457634	10.69	0.306842		-1.37946	1.88524	-4.44966	3.41818	-1.70443
6584	SLC22A5	ATTCCGCTAATGAGCCTCCCGTCA	694	1246	1030	1178		65	81	2	38	2		1740.17	2230.04	2112.82	2097.79	131.308	136.116	3.79539	101.183	3.04236		0.0754568	0.0610376	0.00179636	0.0482333	0.00145027		-3.72821	-4.03416	-9.12071	-4.37383	-9.42947
10318	TNIP1	AGCAATGCCGTTTCCAGAAAGTGG	1308	1638	558	1645		675	748	68	1574	280		3279.75	2931.63	1144.62	2929.43	1363.58	1256.98	129.043	4191.12	425.93		0.415758	0.428764	0.112739	1.4307	0.145397		-1.26618	-1.22174	-3.14894	0.516716	-2.78193
54541	DDIT4	TAGATGTTCGGTAGCTCCCCTTTA	14114	12846	11654	13835		4328	2792	90948	7519	1271		35390.2	22991.3	23905.7	24637.5	8743.08	4691.81	172592	20021	1933.42		0.247048	0.204069	7.21969	0.812623	0.0784747		-2.01714	-2.29287	2.85194	-0.299341	-3.67163
29923	HILPDA	TGAAGTCTTTTAAGCCCCAGCCGT	2827	5236	3758	4418		2889	5587	130	3774	949		7088.57	9371.19	7708.73	7867.61	5836.13	9388.67	246.7	10049.1	1443.6		0.823315	1.00187	0.0320027	1.27728	0.183486		-0.280483	0.00268913	-4.96566	0.353069	-2.44626
593	BCKDHA	CCACTGGCAGTGCGTATACGAAAT	9559	8560	7328	10831		2954	33412	449	11896	1340		23968.7	15320.3	15031.8	19287.9	5967.44	56147.2	852.065	31675.7	2038.38		0.248967	3.66488	0.0566841	1.64226	0.105682		-2.00597	1.87376	-4.14091	0.715679	-3.2422
133	ADM	ATCAAAATCAAATAAGACTTACAT	15805	17126	17810	20031		8335	17747	514	16864	2372		39630.3	30651.4	36533.4	35671.4	16837.7	29822.9	975.415	44904.1	3608.24		0.424869	0.97297	0.0266993	1.25883	0.101152		-1.23491	-0.0395327	-5.22706	0.332081	-3.3054
114327	EFHC1	TCTTTACCAACACCGTTTAACCTT	213	689	787	189		78	3	1	1115	1		534.088	1233.14	1614.36	336.573	157.569	5.04135	1.8977	2968.93	1.52118		0.295025	0.0040882	0.00117551	8.82107	0.00451961		-1.76109	-7.93432	-9.7325	3.14095	-7.78958
8844	KSR1	ATCCCTCTAAATTAGTAATAGAAA	1258	1656	961	1653		59	163	28	168	170		3154.38	2963.84	1971.29	2943.67	119.187	273.913	53.1355	447.337	258.6		0.0377847	0.0924183	0.0269547	0.151965	0.0878495		-4.72605	-3.43568	-5.21332	-2.71819	-3.50882
10924	SMPDL3A	GGACCGAGACGTCTTAACCAATAT	373	2483	1885	2173		910	1973	5	2569	197		935.28	4443.98	3866.67	3869.69	1838.31	3315.53	9.48848	6840.52	299.672		1.96552	0.746072	0.00245391	1.76772	0.0774408		0.974909	-0.422613	-8.6707	0.821887	-3.69076
284131	ENDOV	AGTCGCACCAAACGCTTGGGTGCG	2206	2436	2239	2808		1186	753	100	952	375		5531.44	4359.86	4592.83	5000.51	2395.86	1265.38	189.77	2534.91	570.442		0.433135	0.290234	0.0413186	0.50693	0.114077		-1.20711	-1.78471	-4.59706	-0.980141	-3.13192
9514	GAL3ST1	GCCGTTACAACTACCGAAATTCCC	3523	5974	3777	5518		887	6475	108	1747	808		8833.76	10692	7747.71	9826.5	1791.85	10880.9	204.951	4651.77	1229.11		0.202841	1.01767	0.0264531	0.47339	0.125081		-2.30158	0.0252634	-5.24042	-1.0789	-2.99906
5914	RARA	GTCACGGCCACCACGCTAGCTTGA	12557	22013	23957	24501		7476	13807	3625	19363	2396		31486.1	39398	49142.7	43631.6	15102.4	23202	6879.15	51558.2	3644.74		0.479654	0.588912	0.139983	1.18167	0.0835346		-1.05993	-0.763875	-2.83667	0.24083	-3.58148
79888	LPCAT1	CAATCGAATCGGACAGACAATCCG	2620	8947	2720	4376		1952	10388	71	6349	824		6569.53	16013	5579.5	7792.81	3943.28	17456.5	134.736	16905.6	1253.45		0.600237	1.09015	0.0241485	2.16938	0.160847		-0.736395	0.124522	-5.37192	1.11729	-2.63624
222194	RSBN1L	CGACTTATGAGAAGTATATTACAT	6	0	228	4		0	0	0	0	0		15.0447	0	467.693	7.12323	0	0	0	0	0		0	#DIV/0!	0	0	0		#NUM!	#DIV/0!	#NUM!	#NUM!	#NUM!
1942	EFNA1	GCCCATCCAGCATGGCGGATTCCC	5599	7231	14325	8934		44087	115311	856	28254	7554		14039.2	12941.8	29384.7	15909.7	89061	193774	1624.43	75232.5	11491		6.34373	14.9728	0.0552814	4.72871	0.722261		2.66533	3.90427	-4.17706	2.24145	-0.469408
3249	HPN	GGTAATGCAGGCCTGACCACTTTC	2646	6833	7836	6987		1683	4081	224	746	156		6634.72	12229.4	16073.9	12442.5	3399.86	6857.91	425.084	1986.39	237.304		0.512435	0.560771	0.0264456	0.159645	0.019072		-0.964559	-0.834516	-5.24083	-2.64706	-5.7124
79955	PDZD7	CTTACGGTTTCCACAAAGGTCACC	3129	5177	6730	3608		1645	1788	123	1163	394		7845.82	9265.59	13805.2	6425.15	3323.1	3004.64	233.417	3096.74	599.344		0.42355	0.32428	0.0169079	0.481972	0.0932809		-1.2394	-1.62469	-5.88616	-1.05298	-3.42227
205	AK4	AGTAAGTGTGAGCCGGGCCCGCTC	3142	6063	5212	4302		1503	3009	313	1266	398		7878.42	10851.3	10691.3	7661.03	3036.24	5056.47	593.979	3371	605.429		0.385387	0.465978	0.0555572	0.440019	0.0790271		-1.37562	-1.10167	-4.16988	-1.18436	-3.66151
400258	C14orf180	TAATCTCAACTTAGCACTGCGGTT	12138	15800	15457	18439		5883	16311	1555	9324	765		30435.5	28278.2	31706.7	32836.3	11884.4	27409.8	2950.92	24827.2	1163.7		0.390478	0.969291	0.0930691	0.75609	0.0354395		-1.35669	-0.0449989	-3.42555	-0.403371	-4.8185
2039	DMTN	ACTACCAGTTGTTTTGACAGCCCA	11316	12454	10673	11820		7007	5807	2519	7204	1755		28374.3	22289.7	21893.4	21049.1	14155	9758.37	4780.29	19182.2	2669.67		0.498866	0.437798	0.218344	0.911307	0.12683		-1.00328	-1.19166	-2.19532	-0.133991	-2.97903
6016	RIT1	CCATTAATTGGTTTACTCTGACCC	3438	6118	5935	5880		2745	18434	28	3648	1544		8620.62	10949.8	12174.4	10471.1	5545.23	30977.4	53.1355	9713.6	2348.7		0.643252	2.82905	0.00436453	0.927654	0.224302		-0.636545	1.50032	-7.83996	-0.108342	-2.15649
6472	SHMT2	CCGAACAGTAGAACGGTGCAACGC	3156	6142	8068	8155		1904	2697	8283	19687	1692		7913.52	10992.7	16549.8	14522.5	3846.31	4532.17	15718.6	52420.9	2573.83		0.486043	0.412289	0.949778	3.60964	0.177231		-1.04085	-1.27827	-0.0743382	1.85185	-2.4963
9154	SLC28A1	ATTATGCAAACGGGTAGTGATCTT	1	268	284	141		1383	4	2	292	71		2.50745	479.656	582.565	251.094	2793.83	6.7218	3.79539	777.514	108.004		1114.21	0.0140138	0.00651496	3.09651	0.430133		10.1218	-6.15701	-7.26203	1.63064	-1.21715
84626	KRBA1	TCGCGACTGTCTGGATCTGTCTTA	1870	1668	5612	2899		822	1038	10	670	124		4688.94	2985.32	11511.8	5162.56	1660.54	1744.31	18.977	1784.02	188.626		0.35414	0.584294	0.00164848	0.345569	0.0365373		-1.49761	-0.775232	-9.24465	-1.53295	-4.77449
42	LacZ	TTTCATCGCCGATTTATTCTCTGG	103	4	0	55		0	0	0	0	0		258.268	7.15904	0	97.9444	0	0	0	0	0		0	0	#DIV/0!	0	0		#NUM!	#NUM!	#DIV/0!	#NUM!	#NUM!
6513	SLC2A1	ATTGTGACCCCGATACGACAAGCG	4628	5016	2014	4530		548	1593	2502	2719	712		11604.5	8977.44	4131.29	8067.06	1107.03	2676.96	4748.03	7239.93	1083.08		0.0953963	0.298187	1.14929	0.897469	0.134259		-3.38992	-1.74571	0.200738	-0.156066	-2.8969
153768	PRELID2	ATCTGGGATGTCCCTGGAATAAGA	6624	14623	6388	10701		3760	3469	6823	7412	1731		16609.4	26171.7	13103.6	19056.4	7595.65	5829.48	12948	19736.1	2633.16		0.457311	0.22274	0.988122	1.03567	0.138177		-1.12875	-2.16657	-0.0172386	0.0505576	-2.85541
163175	LGI4	ATCGCAAATTGTCGGTCTACGTGA	8091	16574	11911	10950		6425	41522	1997	9321	1427		20287.8	29663.5	24432.9	19499.8	12979.3	69775.6	3789.7	24819.2	2170.72		0.639757	2.35224	0.155107	1.27279	0.11132		-0.644403	1.23403	-2.68867	0.347994	-3.16722
6095	RORA	CCGGAAAGGCAAATATTAGTTTAT	761	855	2256	1438		45	161	43	71	104		1908.17	1530.25	4627.7	2560.8	90.9054	270.552	81.6009	189.053	158.203		0.0476401	0.176803	0.0176331	0.0738257	0.0617785		-4.39168	-2.49978	-5.82557	-3.75973	-4.01675
80727	TTYH3	ATGTGTATCGAGCCACTTTTTTAC	2774	2269	1108	3445		298	5078	92	744	49		6955.68	4060.97	2272.83	6134.88	601.996	8533.32	174.588	1981.06	74.5378		0.0865474	2.1013	0.0768154	0.322918	0.0121498		-3.53037	1.07128	-3.70246	-1.63076	-6.36292
10397	NDRG1	TGCCTCATACAATATACTAATATC	2274	2579	5421	2636		7372	1354	13	6688	493		5701.95	4615.79	11120	4694.21	14892.3	2275.33	24.67	17808.3	749.941		2.6118	0.492944	0.00221852	3.79367	0.159759		1.38504	-1.0205	-8.81618	1.92359	-2.64603
11247	NXPH4	CTGTTGCTCTACTTAACGGCTTAT	10846	8731	7653	8320		4709	13612	11779	3122	1001		27195.8	15626.4	15698.5	14816.3	9512.75	22874.3	22353	8313.01	1522.7		0.349787	1.46382	1.42389	0.561071	0.102772		-1.51545	0.549741	0.509839	-0.833745	-3.28248
3964	LGALS8	CCGGTCATATTCAGCACCATGCCT	1165	2585	2662	3293		1739	2789	105	1661	1016		2921.18	4626.53	5460.52	5864.2	3512.99	4686.77	199.258	4422.78	1545.52		1.20259	1.01302	0.0364906	0.754199	0.263551		0.266146	0.0186641	-4.77633	-0.406982	-1.92384
26136	TES	ATCGAAGTGTATTTATCACAGTGT	1167	1198	837	886		38	589	0	417	70		2926.2	2144.13	1716.93	1577.8	76.7646	989.785	0	1110.35	106.483		0.0262336	0.461625	0	0.703737	0.0674882		-5.25244	-1.11521	#NUM!	-0.506891	-3.88922
51129	ANGPTL4	TCTAAAATACATGATCTGAAATTC	7507	7637	5830	8818		2381	8908	130	3075	3716		18823.5	13668.4	11959	15703.2	4809.91	14969.4	246.7	8187.86	5652.7		0.255527	1.09519	0.0206288	0.521415	0.359972		-1.96845	0.131176	-5.59919	-0.939497	-1.47404
27010	TPK1	ATCTCGCACAGCGCGTGGGCTCCG	9330	6309	5740	8782		4071	11387	2774	6028	6525		23394.5	11291.6	11774.4	15639.1	8223.91	19135.3	5264.21	16050.9	9925.69		0.351531	1.69465	0.44709	1.02633	0.634673		-1.50828	0.760985	-1.16136	0.0374983	-0.655914
665	BNIP3L	AGAGGCTATGTACACTGCCGAGAG	6529	6256	8104	9733		3009	10450	57	6962	2667		16371.2	11196.7	16623.6	17332.6	6078.54	17560.7	108.169	18537.8	4056.98		0.371296	1.56838	0.00650692	1.06954	0.234067		-1.42936	0.649271	-7.26381	0.0969857	-2.09501
5768	QSOX1	CTTCCCTGGATGTTGGCCAAGCCC	1438	1394	1144	1091		1	147	2	39	0		3605.72	2494.93	2346.67	1942.86	2.02012	247.026	3.79539	103.846	0		0.000560255	0.0990114	0.00161735	0.0534501	0		-10.8016	-3.33626	-9.27215	-4.22566	#NUM!
79873	NUDT18	AGATCTGTAATCATTACCCTGCAC	7049	11332	10275	12381		2346	710	103	4558	738		17675	20281.6	21077	22048.2	4739.2	1193.12	195.463	12136.7	1122.63		0.26813	0.0588278	0.00927375	0.550461	0.0509171		-1.899	-4.08736	-6.75263	-0.861287	-4.29571
51299	NRN1	TGCTAACGACTCAATGGAGCAGCT	4082	6940	10131	6793		10442	10389	267	3985	1119		10235.4	12420.9	20781.6	12097	21094.1	17458.2	506.685	10610.9	1702.2		2.06089	1.40554	0.0243814	0.877152	0.140712		1.04327	0.49113	-5.35807	-0.189101	-2.82918
56901	NDUFA4L2	CAGCCTTTGGTGACTGTGTGCTCA	11342	8879	13088	12067		6128	5538	446	5286	1127		28439.5	15891.3	26847.2	21489	12379.3	9306.33	846.372	14075.1	1714.37		0.435285	0.585625	0.0315255	0.654992	0.0797789		-1.19997	-0.771952	-4.98734	-0.61045	-3.64785
970	CD70	TGGCTTGCACTGTTATTACGATGG	13126	29290	17400	21079		6625	12128	2164	6589	2703		32912.8	52422.1	35692.4	37537.6	13383.3	20380.5	4106.61	17544.7	4111.75		0.406629	0.388777	0.115056	0.467388	0.109537		-1.29822	-1.36299	-3.1196	-1.09731	-3.19052
163071	ZNF114	CACCTAGCTTTGATTGTGAGCTAG	1347	1885	281	779		216	1121	2	168	11		3377.54	3373.7	576.411	1387.25	436.346	1883.78	3.79539	447.337	16.733		0.12919	0.558373	0.00658452	0.322463	0.012062		-2.95243	-0.840698	-7.24671	-1.63279	-6.37339
768	CA9	TGATAATGCCCTTAGAGAAGCGAT	3035	3584	6294	3533		2353	6722	20	3988	1502		7610.12	6414.5	12910.8	6291.59	4753.34	11296	37.9539	10618.9	2284.81		0.624608	1.76101	0.0029397	1.6878	0.363153		-0.678977	0.8164	-8.41011	0.75514	-1.46135
122622	ADSSL1	AATTAGAACGCCTTGCGTCCCTCC	1446	4381	2438	3360		910	703	47	782	432		3625.78	7840.94	5001.04	5983.51	1838.31	1181.36	89.1917	2082.25	657.149		0.507011	0.150665	0.0178346	0.347997	0.109827		-0.979911	-2.73058	-5.80917	-1.52285	-3.1867
80776	B9D2	GAGCAGCCAAATAGGCTGCGAAAT	698	3478	1117	2456		2697	1098	7	6251	922		1750.2	6224.79	2291.29	4373.66	5448.26	1845.13	13.2839	16644.7	1402.53		3.11293	0.296417	0.00579756	3.80566	0.320676		1.63827	-1.7543	-7.43034	1.92814	-1.64081
79161	TMEM243	CCCGGTAAGACCGAATGTGCAGTG	5451	6103	9125	9780		3437	10026	496	6760	3021		13668.1	10922.9	18718	17416.3	6943.15	16848.2	941.257	18000	4595.48		0.507981	1.54246	0.0502862	1.03351	0.263861		-0.977153	0.625236	-4.31369	0.0475572	-1.92215
27237	ARHGEF16	TAAGGGACCGCTCACGGTCCCATG	971	906	813	1150		106	577	3296	1644	118		2434.74	1621.52	1667.7	2047.93	214.133	969.619	6254.8	4377.51	179.499		0.087949	0.597968	3.75057	2.13753	0.0876491		-3.50719	-0.741859	1.90711	1.09594	-3.51212
112399	EGLN3	AGTTTGTATGTCAAGCGTGCGCCT	4878	4186	6216	7112		1571	559	48	2496	676		12231.4	7491.94	12750.8	12665.1	3173.61	939.371	91.0894	6646.15	1028.32		0.259465	0.125384	0.00714382	0.524761	0.0811929		-1.94639	-2.99557	-7.12909	-0.930269	-3.6225
7098	TLR3	CCACACGGCGTGGGCTACTTCACA	2556	682	2419	3054		9618	9270	17	2201	579		6409.05	1220.62	4962.06	5438.59	19429.5	15577.8	32.2608	5860.64	880.762		3.03157	12.7622	0.0065015	1.0776	0.161947		1.60007	3.67381	-7.26501	0.107828	-2.62641
6505	SLC1A1	CTGATTTCTGGCCTATTCTCAGTC	62	240	549	351		3244	11733	72	3	61		155.462	429.543	1126.16	625.063	6553.27	19716.7	136.634	7.98816	92.7919		42.1535	45.9017	0.121328	0.0127798	0.148452		5.39758	5.52047	-3.04302	-6.29	-2.75193
41	HcRed	TGCTATCACCACCGTACAGGTCCC	31260	40593	26384	33642		11909	3130	1514	6181	3180		78383	72651.7	54121.1	59909.9	24057.6	5259.81	2873.11	16458.3	4837.35		0.306924	0.0723975	0.0530867	0.274717	0.0807437		-1.70405	-3.78792	-4.23551	-1.86398	-3.63051
4548	MTR	TCTCGTACTTCTAGTCTTGCAGTC	0	194	0	63		0	0	0	0	0		0	347.214	0	112.191	0	0	0	0	0		#DIV/0!	0	#DIV/0!	0	0		#DIV/0!	#NUM!	#DIV/0!	#NUM!	#NUM!
51141	INSIG2	TTACCTCTGACCCGCTCCACTCCT	118	126	1430	1218		101	157	55	235	49		295.88	225.51	2933.34	2169.02	204.032	263.831	104.373	625.739	74.5378		0.689579	1.16993	0.0355817	0.288489	0.0343647		-0.536213	0.226421	-4.81272	-1.79341	-4.86293
2026	ENO2	AGTCCTAAATGACATCCTTCAAGC	1571	1882	681	1853		260	225	206	803	51		3939.21	3368.33	1396.93	3299.84	525.231	378.101	390.925	2138.16	77.5801		0.133334	0.112252	0.279847	0.64796	0.0235103		-2.90688	-3.15519	-1.83729	-0.626023	-5.41056
23030	KDM4B	GATCTTGCCCCCGGTACACGGACA	4288	5703	6183	6114		3946	2742	8894	4463	211		10752	10207	12683.1	10887.9	7971.4	4607.79	16878.1	11883.7	320.969		0.74139	0.451434	1.33075	1.09146	0.0294795		-0.431696	-1.14741	0.412245	0.126266	-5.08414
7846	TUBA1A	GACTTCAAATAAATAGCTTCACTC	1502	1340	1287	1807		193	374	3	163	1		3766.2	2398.28	2640.01	3217.92	389.883	628.488	5.69309	434.023	1.52118		0.103522	0.262058	0.00215647	0.134877	0.000472721		-3.27199	-1.93204	-8.85711	-2.89028	-11.0467
8974	P4HA2	CCGAGGCGTGAGTGCACACGACAT	3938	3163	2180	5779		319	190	1275	1537	225		9874.35	5661.01	4471.8	10291.3	644.418	319.285	2419.56	4092.6	342.265		0.0652618	0.0564008	0.541071	0.397676	0.0332578		-3.93762	-4.14814	-0.886111	-1.33033	-4.91017
800	CALD1	CCGTTCGTCACCGTGCTACGTCCA	121	1116	352	576		1	2	1	1	48		303.402	1997.37	722.053	1025.75	2.02012	3.3609	1.8977	2.66272	73.0166		0.00665823	0.00168266	0.00262819	0.00259589	0.0711839		-7.23064	-9.21504	-8.57171	-8.58956	-3.8123
5348	FXYD1	TTTCCCAGAGTCTGTTAGCTACTT	84	23	465	190		23	0	0	1	0		210.626	41.1645	953.848	338.353	46.4628	0	0	2.66272	0		0.220594	0	0	0.00786964	0		-2.18054	#NUM!	#NUM!	-6.98949	#NUM!
541565	C8orf58	ACACCTTTTATTCACTAGCTGTAA	6476	8882	6932	8500		1247	1287	148	1325	333		16238.3	15896.7	14219.5	15136.9	2519.09	2162.74	280.859	3528.1	506.552		0.155133	0.13605	0.0197516	0.23308	0.0334648		-2.68842	-2.87779	-5.66188	-2.1011	-4.90121
5209	PFKFB3	AATCGTTTATGTAGTTAGTTCAAT	1447	1720	1577	1622		2377	1196	8	1141	496		3628.29	3078.39	3234.88	2888.47	4801.83	2009.82	15.1816	3038.16	754.505		1.32344	0.65288	0.00469309	1.05182	0.261213		0.404295	-0.615111	-7.73525	0.0728934	-1.9367
		SUM	398811	558734	487499	561543		495020	595079	526955	375556	657385		1e+06	1000000	1e+06	1e+06	1e+06	1e+06	1e+06	1e+06	1e+06

### Sheet: Log2 list
Symbol	TmInfA2	TmInfC1	TmInfC2	TmInfD1	TmInfD2	Candidate (Scores in 2/5)
PDK1	-2.59499	-3.19959	-3.34907	-0.971543	-1.7018
UBE2D4	-0.354512	-1.03396	-5.84507	-0.80377	-4.22502
SPIRE1	-1.41604	-0.720422	-5.14036	-0.0882318	-3.00819
SYBU	-0.169253	-1.1943	-4.56924	-1.34356	-4.66617
NCKIPSD	-1.04875	-3.07521	-3.48952	-0.405386	-3.20681
PPFIA4	0.360644	-3.14537	-8.43871	1.4486	-3.16889
DOC2A	5.40879	-2.59144	-4.42933	-0.535896	-2.62399
SFXN3	-2.51723	-0.568421	-5.25126	-0.361437	-4.8945
SYDE1	-2.75924	-2.20236	-8.01113	-1.15576	-3.65561
ARRDC3	-2.18293	-0.13353	-6.5961	7.85478e-06	-4.61047
MXI1	-2.41703	0.789499	-2.61462	-1.12336	-4.75938
PKLR	1.39167	0.111845	1.58744	0.612136	7.02628	YES
ELF3	0.10897	2.37217	-5.83276	0.367338	-2.93666
KCNN1	-1.23502	-1.95862	-8.6422	-3.12538	-7.31679
BFP	-1.47203	-3.13657	-5.37238	-0.963819	-3.18043
BNIP3	-1.76935	1.81047	3.53455	-0.396677	-2.16334	YES
RNF183	-0.0177241	-2.00194	-5.48795	-0.825399	-4.07171
DOCK8	0.736086	-1.10068	-5.65949	0.893549	-1.26456
RNASET2	-0.490357	1.5097	5.53622	1.79483	-2.65046	YES
LIN7B	-1.21441	-1.73298	1.07569	0.58386	-2.90352
SYTL2	-1.00332	-1.28586	-8.61279	-0.836009	-2.92728
GFP	-1.89268	-1.20339	-5.31033	-1.69411	-2.33261
NEK6	0.72403	1.6534	-7.36135	-1.48248	-3.60993
STC2	-1.37946	1.88524	-4.44966	3.41818	-1.70443	YES
SLC22A5	-3.72821	-4.03416	-9.12071	-4.37383	-9.42947
TNIP1	-1.26618	-1.22174	-3.14894	0.516716	-2.78193
DDIT4	-2.01714	-2.29287	2.85194	-0.299341	-3.67163
HILPDA	-0.280483	0.00268913	-4.96566	0.353069	-2.44626
BCKDHA	-2.00597	1.87376	-4.14091	0.715679	-3.2422
ADM	-1.23491	-0.0395327	-5.22706	0.332081	-3.3054
EFHC1	-1.76109	-7.93432	-9.7325	3.14095	-7.78958
KSR1	-4.72605	-3.43568	-5.21332	-2.71819	-3.50882
SMPDL3A	0.974909	-0.422613	-8.6707	0.821887	-3.69076
ENDOV	-1.20711	-1.78471	-4.59706	-0.980141	-3.13192
GAL3ST1	-2.30158	0.0252634	-5.24042	-1.0789	-2.99906
RARA	-1.05993	-0.763875	-2.83667	0.24083	-3.58148
LPCAT1	-0.736395	0.124522	-5.37192	1.11729	-2.63624
EFNA1	2.66533	3.90427	-4.17706	2.24145	-0.469408	YES
HPN	-0.964559	-0.834516	-5.24083	-2.64706	-5.7124
PDZD7	-1.2394	-1.62469	-5.88616	-1.05298	-3.42227
AK4	-1.37562	-1.10167	-4.16988	-1.18436	-3.66151
C14orf180	-1.35669	-0.0449989	-3.42555	-0.403371	-4.8185
DMTN	-1.00328	-1.19166	-2.19532	-0.133991	-2.97903
RIT1	-0.636545	1.50032	-7.83996	-0.108342	-2.15649
SHMT2	-1.04085	-1.27827	-0.0743382	1.85185	-2.4963
SLC28A1	10.1218	-6.15701	-7.26203	1.63064	-1.21715	YES
KRBA1	-1.49761	-0.775232	-9.24465	-1.53295	-4.77449
SLC2A1	-3.38992	-1.74571	0.200738	-0.156066	-2.8969
PRELID2	-1.12875	-2.16657	-0.0172386	0.0505576	-2.85541
LGI4	-0.644403	1.23403	-2.68867	0.347994	-3.16722
RORA	-4.39168	-2.49978	-5.82557	-3.75973	-4.01675
TTYH3	-3.53037	1.07128	-3.70246	-1.63076	-6.36292
NDRG1	1.38504	-1.0205	-8.81618	1.92359	-2.64603	YES
NXPH4	-1.51545	0.549741	0.509839	-0.833745	-3.28248
LGALS8	0.266146	0.0186641	-4.77633	-0.406982	-1.92384
TES	-5.25244	-1.11521		-0.506891	-3.88922
ANGPTL4	-1.96845	0.131176	-5.59919	-0.939497	-1.47404
TPK1	-1.50828	0.760985	-1.16136	0.0374983	-0.655914
BNIP3L	-1.42936	0.649271	-7.26381	0.0969857	-2.09501
QSOX1	-10.8016	-3.33626	-9.27215	-4.22566
NUDT18	-1.899	-4.08736	-6.75263	-0.861287	-4.29571
NRN1	1.04327	0.49113	-5.35807	-0.189101	-2.82918
NDUFA4L2	-1.19997	-0.771952	-4.98734	-0.61045	-3.64785
CD70	-1.29822	-1.36299	-3.1196	-1.09731	-3.19052
ZNF114	-2.95243	-0.840698	-7.24671	-1.63279	-6.37339
CA9	-0.678977	0.8164	-8.41011	0.75514	-1.46135
ADSSL1	-0.979911	-2.73058	-5.80917	-1.52285	-3.1867
B9D2	1.63827	-1.7543	-7.43034	1.92814	-1.64081	YES
TMEM243	-0.977153	0.625236	-4.31369	0.0475572	-1.92215
ARHGEF16	-3.50719	-0.741859	1.90711	1.09594	-3.51212	YES
EGLN3	-1.94639	-2.99557	-7.12909	-0.930269	-3.6225
TLR3	1.60007	3.67381	-7.26501	0.107828	-2.62641	YES
SLC1A1	5.39758	5.52047	-3.04302	-6.29	-2.75193	YES
HcRed	-1.70405	-3.78792	-4.23551	-1.86398	-3.63051
INSIG2	-0.536213	0.226421	-4.81272	-1.79341	-4.86293
ENO2	-2.90688	-3.15519	-1.83729	-0.626023	-5.41056
KDM4B	-0.431696	-1.14741	0.412245	0.126266	-5.08414
TUBA1A	-3.27199	-1.93204	-8.85711	-2.89028	-11.0467
P4HA2	-3.93762	-4.14814	-0.886111	-1.33033	-4.91017
CALD1	-7.23064	-9.21504	-8.57171	-8.58956	-3.8123
C8orf58	-2.68842	-2.87779	-5.66188	-2.1011	-4.90121
PFKFB3	0.404295	-0.615111	-7.73525	0.0728934	-1.9367

### Sheet: Candidate Subset
Symbol	TmInfA2	TmInfC1	TmInfC2	TmInfD1	TmInfD2
PKLR	1.39167	0.111845	1.58744	0.612136	7.02628
EFNA1	2.66533	3.90427	-4.17706	2.24145	-0.469408
RNASET2	-0.490357	1.5097	5.53622	1.79483	-2.65046
SLC1A1	5.39758	5.52047	-3.04302	-6.29	-2.75193
SLC28A1	10.1218	-6.15701	-7.26203	1.63064	-1.21715
TLR3	1.60007	3.67381	-7.26501	0.107828	-2.62641
BNIP3	-1.76935	1.81047	3.53455	-0.396677	-2.16334
STC2	-1.37946	1.88524	-4.44966	3.41818	-1.70443
NDRG1	1.38504	-1.0205	-8.81618	1.92359	-2.64603
B9D2	1.63827	-1.7543	-7.43034	1.92814	-1.64081
ARHGEF16	-3.50719	-0.741859	1.90711	1.09594	-3.51212
NEK6	0.72403	1.6534	-7.36135	-1.48248	-3.60993
BCKDHA	-2.00597	1.87376	-4.14091	0.715679	-3.2422
GFP	-1.89268	-1.20339	-5.31033	-1.69411	-2.33261
BFP	-1.47203	-3.13657	-5.37238	-0.963819	-3.18043
HcRed	-1.70405	-3.78792	-4.23551	-1.86398	-3.63051
INSIG2	-0.536213	0.226421	-4.81272	-1.79341	-4.86293
EGLN3	-1.94639	-2.99557	-7.12909	-0.930269	-3.6225
