## Supplementary Table S3 for "The *SLC1A1*/EAAT3 Dicarboxylic Amino Acid Transporter is an Epigenetically Dysregulated Nutrient Carrier that Sustains Oncogenic Metabolic Programs"

	110822RACND1	110822RACND2	110822RACND3	110822RACND4	110822RACND5	110822RACND6	110822RACND7	110822RACND8	110822RACND9
Label	C110	C110	C110	SG4	SG4	SG4	SG5	SG5	SG5
Urea	0.07309249	0.07172805	0.07150268	0.05607548	0.04263408	0.05783304	0.04315483	0.04604303	0.06341589
ethanolamine	0.0539952	0.04615797	0.04091844	0.0436644	0.0432628	0.04332393	0.04290192	0.04277829	0.05602981
alanine	2.669406	2.36691	2.414577	2.225587	2.364915	2.390989	2.162775	2.516467	2.497155
betaine aldehyde	0.2245493	0.2292643	0.2503259	0.3068876	0.318278	0.2844367	0.3373977	0.3199955	0.3537778
choline	2.908882	3.049646	3.11375	3.748559	3.367251	3.440089	4.245823	3.604072	2.786065
4-aminobutyrate	0.1777943	0.1594955	0.1648679	0.1244411	0.1212819	0.190669	0.1167694	0.1133314	0.1659898
dimethylglycine	0.3240555	0.3701762	0.3862404	0.4566156	0.4097454	0.4138407	0.5217963	0.4298921	0.3434717
serine	0.9510194	0.8949166	0.9461674	0.9345292	0.8585549	0.9955441	0.7700625	0.8444305	0.9751634
cytosine	0.05263108	0.04024781	0.01612499	0.02014059	0.01699349	0.02136303	0.01498338	0.02730012	0.03024535
Creatinine	0.4395604	0.4662819	0.4175471	0.5103639	0.5069243	0.5392444	0.4393081	0.4968862	0.5310412
proline	27.44425	25.0666	25.88569	21.35326	22.64715	22.62735	20.04823	18.92416	22.36949
indole	0.18979851	0.20254835	0.21532728	0.09488775	0.10930404	0.13230834	0.1100358	0.14470801	0.11872426
betaine	45.52765	36.32532	40.22465	49.84899	40.11109	46.78772	46.50048	42.39841	52.05145
valine	0.3093515	0.3053835	0.2838103	0.2347269	0.2299224	0.2624388	0.2299976	0.2726275	0.2624486
threonine	5.194451	4.55934	4.870715	3.102094	3.095659	3.56861	2.940856	3.488902	3.330612
homoserine	0.005448404	0.004910713	0.004936449	0.003403613	0.005023752	0.003334513	0.003523084	0.004565664	0.003973352
purine	0.11929389	0.11658498	0.11875	0.06487943	0.07586526	0.07380772	0.06494086	0.09002682	0.07134252
cysteine	0.0620776	0.04947875	0.08727035	0.02957153	0.24087778	0.09230469	0.02954783	0.10733253	0.15348682
creatine	21.71879	21.06254	22.05291	23.00823	26.15238	24.61817	21.39769	25.57011	25.01405
nicotinamide	3.187489	1.561731	2.119221	1.867106	4.844788	3.58481	2.067978	4.058888	3.615944
Imidazoleacetic acid	0.03702634	0.0730993	0.070888	0.03329303	0.07580598	0.08583316	0.06508321	0.09534194	0.08184275
thymine	0.01217944	0.0119231	0.01437581	0.01830601	0.01491169	0.01805087	0.01061178	0.01787934	0.01384294
DL-Pipecolic acid	26.63604	25.05793	24.77445	22.82299	23.41579	23.20468	22.36349	24.74747	25.07697
N-Acetylputrescine	0.002376776	0.002488452	0.005524736	0.003823529	0.007745979	0.00490808	0.00402281	0.003146043	0.001871697
hydroxyproline	0.1791138	0.167503	0.1542687	0.1254289	0.1321718	0.1373567	0.1203789	0.1239428	0.1511876
leucine-isoleucine	11.041936	9.984785	9.692386	7.812752	7.360708	8.753158	7.560456	8.103353	8.443851
ornithine	0.2672442	0.1265087	0.1183638	0.1089991	0.4289911	0.6263457	0.3107169	0.471116	0.8518711
asparagine	0.06403365	0.06191428	0.06120952	0.09622354	0.09969962	0.12481081	0.1032742	0.09966604	0.1292588
aspartate	1.4503115	1.4678009	1.4175809	1.024976	1.0222491	1.0999031	0.9610163	0.9696953	1.1147445
adenine	2.739462	4.048583	4.778026	5.004752	7.114341	4.438277	4.627246	4.370529	5.671017
Methylcysteine	1.915976	2.101118	1.973107	1.943988	1.936747	2.081747	1.842931	1.858683	1.738826
homocysteine	0.134711	0.1292142	0.1349315	0.1272981	0.1009708	0.1427438	0.1236732	0.1178686	0.1163166
methylnicotinamide	0.1464411	0.34115	0.6480199	0.1999392	0.654624	0.2284922	0.1080794	0.2599135	0.4333301
histidinol	3.26E-04	6.53E-05	6.60E-05	1.21E-04	1.23E-04	1.04E-04	1.20E-04	1.43E-03	1.12E-04
lysine	0.2917623	0.2873035	0.2883382	0.254643	0.2706743	0.3571121	0.3315563	0.3440846	0.3118181
glutamine	9.523801	8.922544	8.499649	8.153613	7.749635	8.343055	7.837693	8.251413	8.642359
O-acetyl-L-serine	0.000396786	0.001187165	0.000325483	0.001006574	0.001389977	0.001374527	0.001798242	0.00216567	0.001309211
glutamate	51.0493	45.81477	45.48357	32.90275	37.48694	39.03881	30.06308	33.34817	38.11129
methionine	0.6832307	0.6883566	0.6159869	0.729099	0.6397848	0.6305629	0.7595328	0.7291831	0.6469855
guanine	0.04569914	0.03378843	0.04682225	0.0565955	0.06649115	0.04869919	0.03052253	0.04380062	0.09586944
histidine	5.349996	5.037561	4.773801	3.653221	3.549862	4.59755	3.47969	3.88904	4.068027
2-Aminooctanoic acid	1.2921528	1.2550186	1.2556909	0.8681913	0.8419761	1.0643144	0.8481435	0.8074603	0.9874496
carnitine	17.44376	18.16485	18.14601	26.69815	24.40337	22.65477	25.72781	25.85206	22.9658
Methionine sulfoxide	0.08463469	0.07541682	0.06943763	0.12668439	0.13511804	0.13129394	0.12119996	0.13946016	0.12702381
phenylalanine	3.99792	4.170512	4.295378	2.023864	2.137605	2.678471	2.008258	2.576291	2.422037
Pyridoxamine	0.00697281	0.006753763	0.006073134	0.003832362	0.005596164	0.004864791	0.002607955	0.004669432	0.005064735
pyridoxine	6.039349	5.665508	5.586342	2.797626	2.895991	3.135399	2.605697	3.077485	3.053656
1-Methyl-Histidine	0.1994331	0.1508261	0.1412869	0.1544719	0.2786861	0.1865264	0.1343766	0.1463614	0.2074934
N-acetyl-L-ornithine	0.000720162	0.001095948	0.000706172	0.001328886	0.000891003	0.000537184	0.002113811	0.000646063	0.001605228
arginine	6.624226	7.258666	7.586115	10.211758	8.963273	11.446738	13.057796	12.687218	9.687699
citrulline	0.2340128	0.2616936	0.2567629	0.3688042	0.3311299	0.3965983	0.4659841	0.4891717	0.3600903
N-carbamoyl-L-aspartate	0.02204839	0.02067585	0.01856879	0.02064003	0.01947707	0.02222605	0.01456331	0.02217352	0.02379094
glucosamine	0.1607405	0.1672704	0.1753844	0.475376	0.2184646	0.2044174	0.193264	0.3081114	0.2204701
tyrosine	1.286005	1.236645	1.250869	1.159162	1.185479	1.181972	1.198591	1.405526	1.241783
Phosphorylcholine	229.417	233.9021	232.423	146.233	141.7953	158.1497	128.0461	152.4366	137.1955
3-phospho-serine	0.05971745	0.0548639	0.05472292	0.04745921	0.09194596	0.07830272	0.04998404	0.06366401	0.05983934
N6-Acetyl-L-lysine	0.2894284	0.4485066	0.4347551	0.3773312	0.3175545	0.3835262	0.4111375	0.4597119	0.280675
Acetyllysine	0.33588	0.4021572	0.4006326	0.3719577	0.2610952	0.3248698	0.3713257	0.3337257	0.2918339
N-acetyl-glutamine	0.00196317	0.002990392	0.001489863	0.001836875	0.001996085	0.003455265	0.004172446	0.001442763	0.001757627
N-acetyl-glutamate	0.08280199	0.07222303	0.07089442	0.08196098	0.08699226	0.08747703	0.07584656	0.08620759	0.09347565
Ng,NG-dimethyl-L-arginine	1.3431966	1.2687876	1.3185987	1.0200182	0.958635	1.2939388	0.9450626	1.0534219	1.311751
Acetylcarnitine DL	17.98077	17.09532	18.46523	14.75583	19.20055	24.58512	16.40187	16.17249	23.02716
tryptophan	0.4494209	0.5823928	0.6200071	0.2751833	0.2855487	0.2979314	0.307803	0.3956773	0.3161015
Kynurenine	0.01726612	0.009609733	0.009851386	0.004257373	0.01231128	0.018865113	0.015489296	0.028266315	0.012567531
N-acetyl-glucosamine	0.015208444	0.009070119	0.011827768	0.034031959	0.032110735	0.026182754	0.021112219	0.034490003	0.035489646
Flavone	0.01812862	0.01302443	0.01619464	0.03996035	0.0394736	0.02978731	0.02390278	0.02207353	0.03124684
cystathionine	0.8321376	0.7698003	0.7541271	0.3929262	0.4361557	0.4998378	0.3969636	0.4194361	0.4999727
5-methoxytryptophan	3.28E-03	3.59E-03	5.96E-03	3.83E-03	4.73E-03	3.49E-04	2.04E-03	2.21E-03	7.49E-05
Cystine	0.01909917	0.004257267	0.010290239	0.003578753	0.03347532	0.006960864	0.003201923	0.01096351	0.014223323
cytidine	0.0118321	0.01320355	0.01645507	0.02603835	0.04178378	0.02061189	0.01766066	0.03112056	0.03596685
biotin	0.5257116	0.4085122	0.4645614	0.7447458	0.5781885	0.5527905	0.6419745	0.5416555	0.4098996
deoxyadenosine	0.001635638	0.001105215	0.002419042	0.001413285	0.002085309	0.002050968	0.001177132	0.002486087	0.002219133
Glycerophosphocholine	308.7186	310.6871	309.8277	422.6976	415.3401	381.6393	455.3521	411.2706	398.8228
acadesine	0.005993637	0.001199733	0.001546329	0.003022451	0.001232662	0.002266426	0.010792862	0.002411087	0.001282296
D-glucosamine-6-phosphate	0.002291162	0.003292635	0.005078073	0.001008677	0.002226216	0.00502001	0.002003602	0.001597808	0.004116873
D-glucosamine-1-phosphate	0.002841159	0.001090886	0.001210632	0.004660689	0.007405237	0.005503254	0.002773031	0.004264518	0.005990184
thiamine	0.000510496	0.010136626	0.020777618	0.022741545	0.005762521	0.003375939	0.032115256	0.015651019	0.00742063
S-ribosyl-L-homocysteine-posi	0.003920323	0.002637961	0.00576015	0.002953598	0.013643771	0.002570813	0.005824443	0.001525541	0.012727223
deoxyguanosine	0.000970841	0.003111352	0.002966789	0.005579894	0.004996032	0.002592877	0.002927572	0.005812955	0.002819798
adenosine	0.6259846	0.1816944	0.4566587	0.4721689	0.4916784	0.4865763	0.2464571	0.2697312	0.6260575
1-Methyladenosine	0.006113441	0.004233357	0.007496385	0.002229365	0.005523719	0.00401681	0.002010677	0.002236694	0.003101651
guanosine	0.001594145	0.0018609	0.001765266	0.003028056	0.006996016	0.002017606	0.003236254	0.002278357	0.002562797
L-arginino-succinate	0.5583079	0.4711258	0.5464302	0.575258	0.4785307	0.6576883	0.5067996	0.5358157	0.6250229
S-methyl-5-thioadenosine	0.023421405	0.01922009	0.033785882	0.029535809	0.00684928	0.028113847	0.006808575	0.016727832	0.001250228
7-methylguanosine	0.000982561	0.00043665	0.002749118	0.001209959	0.000123022	0.000523861	0.000804427	0.001626253	0.001880789
dCMP	0.01616525	0.01757414	0.01636608	0.01453387	0.02692078	0.0225312	0.02853603	0.0189135	0.01946579
glutathione	56.29912	63.39834	62.00384	55.13076	54.92017	59.60069	57.7306	61.3526	61.04281
dTMP	0.12013127	0.11827769	0.11726609	0.10113988	0.07604437	0.12338383	0.08543455	0.08707861	0.11897858
CMP	0.4915737	0.4763112	0.5259662	0.4385464	0.4743372	0.4609407	0.4237268	0.457581	0.434255
UMP	0.04164301	0.05432668	0.09497581	0.03307379	0.04384245	0.04398989	0.03482314	0.04798197	0.04868077
dAMP	0.05502811	0.06648975	0.067376	0.07317612	0.06389914	0.06727885	0.06899027	0.05619365	0.07184555
Nicotinamide ribotide	0.1125184	0.04214336	0.06452427	0.0886217	0.15370971	0.12534055	0.12453175	0.0643708	0.14812317
aminoimidazole carboxamide ribonucleotide	0.003058063	0.002396374	0.004637243	0.003024762	0.00266337	0.004358672	0.002213172	0.001219861	0.001695812
thiamine-phosphate	0.17436232	0.16127226	0.1741754	0.19569817	0.10241708	0.40651579	0.15125786	0.04504499	0.36779973
dGMP	0.001185778	0.002621682	0.001470489	0.002219599	0.00348442	0.000871144	0.001005956	0.000202863	0.000186712
AMP	1.057811	1.791549	2.2789792	0.9484132	1.3776425	1.3781806	0.9039861	0.914198	1.3247723
IMP	0.08675292	0.13929095	0.1787877	0.06136115	0.09801955	0.08804504	0.06347014	0.06087551	0.08762489
S-adenosyl-L-methioninamine	0.001091985	0.000793508	0.00100355	0.001208649	0.008972828	0.008566804	0.002165136	0.015321182	0.001089571
GMP	0.011423014	0.034419953	0.0796768	0.006718271	0.030751068	0.018005213	0.016744277	0.005392706	0.024430439
xanthosine-5-phosphate	0.001746713	0.001529164	0.002203693	0.000121058	0.001214428	0.000523894	0.001005339	0.000121999	0.000112286
riboflavin	0.0584779	0.03857159	0.03690859	0.04849734	0.04631266	0.04905824	0.03805335	0.03981435	0.06708385
S-adenosyl-L-homoCysteine-posi	0.050719145	0.036324051	0.048517221	0.035734608	0.015140662	0.032491387	0.033598799	0.024377702	0.009751541
S-adenosyl-L-methionine	7.123027	11.149448	11.034183	7.148272	5.921857	7.157169	6.425629	6.804492	5.54859
folate	0.01791564	0.01256084	0.0131634	0.02845499	0.02876953	0.03441195	0.02434419	0.05004454	0.02714308
7,8-dihydrofolate	6.55E-05	3.28E-04	9.93E-04	1.21E-04	2.05E-03	1.57E-03	1.21E-04	1.22E-04	1.12E-04
5-methyl-THF	0.013434873	0.010484844	0.012369534	0.022601904	0.021327806	0.017461724	0.007599741	0.021756565	0.028636962
Diiodothyronine	0.000549248	0.000764025	0.000431412	0.000157641	0.001126564	0.000698387	0.000157161	0.000158867	0.000935342
glutathione disulfide-posi	5.935085	4.322997	3.700899	3.248973	2.745049	3.419946	2.464283	2.948289	3.351092
NAD+_posi	7.784745	7.313904	6.884172	7.340643	6.027619	7.753221	7.47257	6.043323	7.14638
NADH	0.05301208	0.13510812	0.23300258	0.01948619	0.04942092	0.06133097	0.03703641	0.02908305	0.04924077
dephospho-CoA-posi	0.002074557	0.000729418	0.000147515	0.009787699	0.004511926	0.001401428	0.005972816	0.006506966	0.005475583
NADP+_posi	0.09808376	0.20032146	0.22737016	0.1351806	0.23043617	0.21391126	0.15365445	0.16230844	0.20550682
NADPH	0.004003548	0.003710763	0.011294329	0.005246264	0.007765084	0.003806121	0.006634755	0.00097283	0.00285175
coenzyme A-posi	0.1469417	0.3391864	0.4177309	0.2501207	0.341476	0.2792595	0.2116786	0.2623107	0.3649904
FAD	0.07051273	0.11767584	0.11978697	0.18451176	0.23672718	0.22908944	0.20290315	0.16860244	0.2120461
acetyl-CoA-posi	0.003342002	0.018548509	0.023871791	0.003147265	0.011079386	0.006496179	0.002775948	0.003293902	0.011001534
propionyl-CoA-posi	6.85E-05	6.85E-05	7.87E-04	6.33E-04	1.26E-03	1.03E-03	1.21E-03	8.18E-04	1.17E-04
acetoacetyl-CoA-posi	0.000941581	0.002615835	0.001763437	0.001021264	0.001634753	0.001571173	0.000157397	0.001219373	0.00073219
malonyl-CoA-posi	0.000657656	0.003385677	0.002760693	0.001815367	0.007984712	0.003143674	0.00101169	0.006099841	0.00564563
succinyl-CoA-posi	0.002620788	0.007317845	0.008615245	0.004035738	0.009021701	0.003143832	0.003822782	0.007726744	0.008047735
sarcosine	2.363211	2.111872	2.168169	2.085578	2.118742	2.166749	1.936074	2.22485	2.175583
putrescine	0.1173092	0.17165359	0.21282775	0.18790187	0.15993743	0.03849516	0.02980711	0.01103376	0.04610847
spermidine	0.1691615	0.2466285	0.1733011	0.2284462	0.2310473	0.198036	0.2943377	0.264822	0.162565
spermine	0.1327823	0.2636657	0.2518773	0.3673551	0.3961157	0.2994219	0.6218457	0.4345483	0.285611
N-acetyl spermine	0.008894948	0.01093418	0.011150322	0.019338212	0.012119894	0.013099526	0.025351847	0.019112313	0.013692773
N-acetyl spermidine	0.01184541	0.00996805	0.01192409	0.01273935	0.01202049	0.01263956	0.03448243	0.02569995	0.01593692
Nicotinamide Riboside	0.000606397	0.00059454	0.001108862	0.002660148	0.002722007	0.000190138	0.002160786	0.000221386	0.000203761
Adenylosuccinate	0.020756546	0.015839472	0.017784281	0.009681112	0.012881825	0.011876181	0.006839375	0.008947633	0.010668085
cholesterol	0.03865673	0.04303751	0.04994546	0.06334023	0.09011105	0.06195693	0.07396555	0.06152632	0.07350632
arginosuccinic acid	0.5351444	0.4445667	0.4477299	0.5148901	0.5051547	0.6107919	0.5277575	0.4820559	0.5305001
phosphocreatine	0.002314208	0.002737413	0.002997669	0.00231462	0.002639865	0.002133952	0.004121521	0.001177379	0.002418177
retinoic acid	0.004154009	0.00217899	0.002300855	0.00262025	0.002599288	0.004245721	0.0043718	0.002324438	0.002097818
N-acetyl-L-alanine	22.48008	21.18117	21.78907	24.20638	26.4252	24.94601	23.27003	24.70707	24.72357
HMG-CoA_pos	0.001416137	0.002402495	0.002760629	0.0002823	0.0002869	0.001221696	0.002212254	0.000284495	0.002245699
N-acetyl-aspartylglutamic acid	2.5381672	2.1683335	2.0398874	0.8807176	1.0538809	0.9938555	0.8015769	0.9476097	0.9526734
N-acetyl-L-aspartic acid	0.3904951	0.3673709	0.3793033	0.3616086	0.3516149	0.4096814	0.3558973	0.4087124	0.4124048
mevalonate	0.000118008	0.00059004	0.000744595	0.000218016	0.000221568	0.001133713	0.000217353	0.000219711	0.000202219
glyoxylate	6.58E-05	3.29E-04	6.62E-04	1.41E-03	1.23E-04	1.05E-04	1.21E-04	1.22E-04	1.13E-04
pyruvate	6.55E-05	6.55E-05	6.63E-05	1.21E-04	1.00E-03	1.05E-04	7.58E-04	1.22E-04	5.61E-04
lactate	0.05422224	0.05652932	0.04950896	0.01896774	0.0167001	0.02917198	0.01166307	0.01870879	0.0211505
2-oxobutanoate	0.005672669	0.006225198	0.006846797	0.003826227	0.005564511	0.003322911	0.004826679	0.00603354	0.002618654
acetoacetate	0.005457448	0.0066617	0.006067332	0.004842051	0.005299279	0.003142851	0.007022051	0.004472865	0.004866415
glycerate	0.00426229	0.002730098	0.003423218	0.001008445	0.001640403	0.00279406	0.001609358	0.001630672	0.002058223
uracil	0.002078612	0.00468396	0.004281997	0.004489174	0.008806433	0.006092705	0.003446954	0.010136262	0.009732077
fumarate	0.13897313	0.14868965	0.14316276	0.06714578	0.07059325	0.06333891	0.06634519	0.05756712	0.0580238
Maleic acid	0.14385617	0.12430924	0.14214883	0.05934921	0.06471056	0.0656297	0.07123645	0.05218196	0.06876657
2-keto-isovalerate	0.14107573	0.13780789	0.14925021	0.06379657	0.06089057	0.06896103	0.07054928	0.05187356	0.0579192
Guanidoacetic acid	0.010488256	0.00993889	0.01148556	0.005665781	0.008398192	0.004714469	0.005832834	0.008946836	0.003368117
succinate	0.05956268	0.06022356	0.0622194	0.03520352	0.04265128	0.04264034	0.02745577	0.04890646	0.03909641
Methylmalonic acid	0.08450677	0.08943549	0.08435834	0.04944705	0.05368215	0.05776856	0.05094426	0.04844467	0.05444543
nicotinate	0.00290992	0.00345212	0.002666965	0.005591507	0.006523538	0.007407758	0.00707101	0.006217964	0.005767457
taurine	7.053794	7.570025	6.89291	7.256679	7.382422	7.691607	6.967563	6.816801	6.951115
Pyroglutamic acid	0.03974959	0.04087355	0.04175557	0.02318779	0.02176298	0.02575205	0.02733395	0.02645297	0.0222729
Citraconic acid	0.05182209	0.04961656	0.05320697	0.05417868	0.06230084	0.05242409	0.05813434	0.05608335	0.04932076
2-ketohaxanoic acid	0.007637492	0.007972695	0.007968224	0.005245447	0.004510362	0.004889909	0.002203685	0.005692982	0.004676521
oxaloacetate	0.005815457	0.007094102	0.007200302	0.01109609	0.015395112	0.009331913	0.01000502	0.011361336	0.01360628
Hydroxyisocaproic acid	0.002183389	0.002729919	0.001988966	0.00141072	0.001650662	0.001746122	0.00016086	0.000813026	0.002432731
malate	0.9587158	0.9389583	0.9932268	0.3951562	0.3930531	0.4376388	0.4088119	0.3491971	0.3801102
hypoxanthine	0.0185145	0.04582903	0.09389491	0.01211142	0.10229297	0.02373899	0.01424439	0.03277785	0.08063286
anthranilate	0.000496834	0.00137449	0.001855072	0.000160325	0.00179179	0.000138766	0.000799188	0.000161572	0.000148709
p-aminobenzoate	0.006628084	0.003655559	0.002261794	0.031437678	0.039113307	0.020603019	0.026143427	0.022700452	0.019140395
p-hydroxybenzoate	0.02543571	0.04145895	0.02998611	0.07440661	0.08775391	0.06568313	0.07006499	0.1376244	0.03941373
acetylphosphate	0.03414599	0.05923568	0.08841437	0.06931415	0.0688974	0.0654627	0.05034275	0.05305133	0.07269351
Carbamoyl phosphate	2.8338	3.082058	2.949325	3.54143	3.883633	4.235118	3.785067	3.762398	4.305094
a-ketoglutarate	0.06938187	0.06783008	0.06514933	0.04129664	0.05289644	0.04854109	0.05128249	0.05431953	0.04816754
Phenylpropiolic acid	0.13450996	0.12208698	0.13050292	0.07621422	0.0928722	0.08798686	0.08948756	0.10087053	0.10186845
2-oxo-4-methylthiobutanoate	0.001353275	0.001760797	0.002318716	0.002219006	0.001434524	0.002971708	0.00080407	0.000813105	0.004311784
2-Hydroxy-2-methylbutanedioic acid	0.01936144	0.01928713	0.02317887	0.01866195	0.01693769	0.01434571	0.01950833	0.01568251	0.01387402
3-methylphenylacetic acid	0.006006706	0.004092812	0.005504784	0.003338722	0.005916813	0.00401718	0.003506844	0.005087994	0.005425754
xanthine	0.04218178	0.0573309	0.05651317	0.02716516	0.04051521	0.03792005	0.04434614	0.05858775	0.0475011
Hydroxyphenylacetic acid	0.003248732	0.004527375	0.004661681	0.002818097	0.005028734	0.005391901	0.004531446	0.006288081	0.003703192
2,3-dihydroxybenzoic acid	0.06493072	0.055062	0.0645282	0.14213811	0.13516531	0.09609128	0.12111154	0.12827178	0.10890633
orotate	0.014219184	0.011682305	0.011959259	0.002857679	0.493854196	0.015122843	0.02053553	0.014399479	0.54903011
dihydroorotate	0.08224897	0.09048017	0.09288042	0.15445973	0.14623727	0.12357147	0.16131889	0.13958184	0.09898487
allantoin	0.014527621	0.015503279	0.016458225	0.008069936	0.013706716	0.012226252	0.008046382	0.014234146	0.01628346
Aminoadipic acid	0.05394059	0.06208097	0.0639393	0.07647155	0.06309072	0.0620829	0.07932859	0.06453156	0.06136867
Indole-3-carboxylic acid	0.03770228	0.03861523	0.04587573	0.05403858	0.0576676	0.04778145	0.05265395	0.05135797	0.03995062
Atrolactic acid	0.000764363	0.001638143	0.001545847	0.0002422	0.002870692	0.001048153	0.002816313	0.001829987	0.001683402
Phenyllactic acid	0.011360424	0.010704578	0.014138211	0.005447631	0.007381753	0.005937541	0.008248425	0.008337011	0.003743173
quinolinate	0.00612202	0.00486217	0.004508014	0.004105681	0.007644337	0.008730449	0.002009184	0.004923648	0.006487984
phosphoenolpyruvate	0.03315159	0.07167057	0.1140348	0.05554474	0.07523816	0.07637333	0.04866196	0.05894978	0.0828584
Uric acid	0.013072214	0.011463434	0.011631672	0.011033948	0.009209354	0.012399359	0.011867644	0.01278337	0.007303642
dihydroxy-acetone-phosphate	0.2967008	0.2807913	0.3269005	0.3070345	0.3192508	0.2599082	0.2711433	0.2377124	0.3087795
D-glyceraldehdye-3-phosphate	0.3348871	0.3388598	0.3691502	0.393175	0.4017088	0.3348068	0.3633316	0.369113	0.3887111
sn-glycerol-3-phosphate	0.2252342	0.2084071	0.316863	0.2461484	0.3670633	0.3372135	0.1317594	0.2603488	0.5022695
aconitate	0.005253012	0.007605843	0.007702339	0.010353109	0.015709767	0.009453512	0.014095154	0.008528488	0.008876234
allantoate	0.02643864	0.02643807	0.02463502	0.01516485	0.01681607	0.01798973	0.01669833	0.01301401	0.01452187
Ascorbic acid	0.000964643	0.001396563	0.000876299	0.002639292	0.002920197	0.002421691	0.00024015	0.002661743	0.001117146
2-Isopropylmalic acid	0.02632373	0.02980086	0.03048687	0.02742105	0.02750957	0.01975456	0.03094798	0.03355455	0.020102
N-carbamoyl-L-aspartate-nega	0.02326935	0.02228478	0.02386112	0.01069416	0.01004014	0.0174658	0.01347697	0.01525083	0.01515963
Pyrophosphate	6.178084	5.879552	5.954725	13.882237	14.980262	11.71491	12.941088	14.577877	12.90991
glucono-?-lactone	0.007867394	0.004817405	0.004859571	0.005446092	0.004099292	0.006618103	0.005028416	0.007954864	0.00542944
myo-inositol	6.750527	6.085033	5.538578	2.219702	2.080866	2.549287	1.655143	1.887889	2.387352
hydroxyphenylpyruvate	0.012116151	0.009611648	0.011268064	0.006052974	0.003895196	0.002968859	0.001407798	0.001423098	0.002434
homocysteic acid	0.003931844	0.003599807	0.002981648	0.002623299	0.002285216	0.001222251	0.001602066	0.002440582	0.0024333
4-Pyridoxic acid	0.011947815	0.01289438	0.01279719	0.01156779	0.013339243	0.009368889	0.014855028	0.007696834	0.009426533
3-phosphoglycerate	0.2988908	0.3292565	0.3955855	0.2431969	0.2747131	0.3625397	0.2437	0.2463529	0.3632651
Indoleacrylic acid	0.04311024	0.0346665	0.05548844	0.01608934	0.01792684	0.02735623	0.02317763	0.04168178	0.02282587
Kynurenic acid	0.05142038	0.01068662	0.01902044	0.02332077	0.05314594	0.04469352	0.02047548	0.01816009	0.04937778
citrate-isocitrate	0.5644481	0.5888985	0.6108577	1.0580948	1.3526202	1.1353335	1.5160145	1.0627385	0.9738187
isocitrate	0.004368561	0.004477925	0.00397559	0.006048388	0.009802485	0.005239316	0.009051155	0.002437369	0.004116458
citrate	0.1600733	0.1737123	0.1492575	0.3014063	0.3690432	0.3040355	0.3860061	0.2995031	0.2456666
2-dehydro-D-gluconate	0.002183952	0.002945438	0.003754545	0.002023286	0.005032371	0.003492755	0.001608768	0.002032948	0.00336857
D-gluconate	0.1250846	0.1176525	0.1190307	0.1666061	0.1639938	0.18937	0.1664057	0.153572	0.19016
D-erythrose-4-phosphate	0.04047373	0.06473576	0.08854387	0.04161571	0.06967025	0.05092121	0.04038776	0.03503373	0.07214441
Xanthurenic acid	0.0270175	0.02836781	0.02898271	0.03636181	0.0429119	0.03434969	0.0447476	0.02987177	0.01642806
lipoate	0.012576447	0.019449506	0.017550957	0.01513245	0.019249228	0.016593757	0.009247617	0.012398873	0.021715931
D-glucarate	0.001856027	0.000873774	0.001656469	0.00141214	0.001845497	0.00157115	0.001207477	0.0016262	0.001310295
deoxyribose-phosphate	0.007393682	0.004032972	0.008730604	0.009632389	0.013017571	0.012284276	0.013701961	0.013217708	0.014185
pantothenate	13.364809	12.985813	9.469648	8.385898	7.981806	9.32727	4.900727	8.114712	11.172537
deoxyuridine	6.55E-05	6.55E-05	6.62E-05	8.07E-04	1.23E-04	1.05E-04	1.21E-04	1.22E-04	5.61E-04
ribose-phosphate	0.130454	0.1847814	0.2468945	0.1750932	0.3217491	0.2198364	0.1658232	0.1832038	0.2534988
thymidine	6.33E-05	6.33E-05	3.20E-04	1.17E-04	1.19E-04	1.01E-04	1.17E-04	1.21E-03	1.10E-03
uridine	0.01534896	0.01201449	0.01601627	0.02179436	0.02989123	0.01919166	0.01488086	0.02713354	0.03426937
deoxyinosine	0.000148378	0.001402852	0.002081451	0.001370615	0.003272865	0.001397091	0.003821633	0.002026953	0.002058335
D-glucono-?-lactone-6-phosphate	0.008902193	0.004800006	0.003105647	0.007237833	0.004251934	0.00575838	0.003448933	0.002441561	0.005055639
hexose-phosphate	0.2967777	0.441796	0.6553297	0.4240833	0.6435136	0.5051058	0.3884913	0.421409	0.6310507
glucose-1-phosphate	0.1434836	0.2126613	0.2473931	0.3277358	0.4471603	0.2638609	0.3381118	0.2697454	0.3072634
glucose-6-phosphate	0.08679312	0.17015751	0.2818578	0.09807831	0.21957281	0.15302205	0.09327721	0.12296461	0.23261891
fructose-6-phosphate	0.09562213	0.14547878	0.22808414	0.08336287	0.14226711	0.16311611	0.08167823	0.07815538	0.18255007
1,3-diphopshateglycerate	0.01338311	0.0274792	0.02706177	0.0249275	0.03008713	0.01854885	0.02627497	0.02600327	0.03092554
2,3-Diphosphoglyceric acid	0.02144436	0.07557141	0.05937217	0.03716258	0.05304063	0.04273018	0.01721738	0.03769426	0.05572345
S-ribosyl-L-homocysteine-nega	0.000871153	0.001306273	0.001323624	0.001412196	0.004914766	0.002095586	0.000804364	0.00285192	0.003555876
inosine	0.011250251	0.0684273	0.128408526	0.00664445	0.132575912	0.015194855	0.007442382	0.032719779	0.087082848
6-phospho-D-gluconate	0.05134169	0.02702325	0.03176062	0.0261543	0.0348904	0.02512867	0.02949293	0.02081802	0.03198357
xanthosine	0.011995431	0.009334964	0.010881245	0.010083933	0.013844104	0.010839645	0.012315605	0.010372749	0.014169359
D-sedoheptulose-1-7-phosphate	0.0670557	0.06707988	0.06092021	0.06016375	0.06540468	0.09043904	0.06903188	0.04790266	0.07843021
N-acetyl-glucosamine-1-phosphate	0.05558505	0.03635926	0.04148188	0.07786281	0.11808514	0.07836332	0.07724765	0.10531304	0.11460296
glutathione-nega	8.250388	8.948335	8.907832	9.263448	8.155652	9.289197	9.377419	8.092996	7.773885
dUMP-nega	0.009283344	0.007972881	0.011040334	0.000121139	0.001228533	0.001571141	0.000120771	0.000610406	0.003368556
Geranyl-PP	0.00630145	0.007705975	0.007315109	0.008296997	0.012294136	0.013262748	0.012236718	0.004752782	0.009142084
O8P-O1P	0.03165744	0.0332087	0.03585902	0.0251657	0.02345366	0.02650101	0.02006387	0.02174219	0.02251733
dTMP-nega	0.005120811	0.007300601	0.006831547	0.002219003	0.004479776	0.005199605	0.001984184	0.001424093	0.00318558
cyclic-AMP	0.004182723	0.00466209	0.002789087	0.005251747	0.013106455	0.004897025	0.003046857	0.003347078	0.003850002
fructose-1,6-bisphosphate	1.531255	1.857142	1.570013	1.451046	1.033698	1.450075	1.375443	1.008592	1.338127
trehalose-sucrose	0.012388586	0.013737619	0.007787714	0.022289634	0.01072183	0.076259749	0.01553784	0.026156186	0.024660348
Cellobiose	0.002218908	0.002180767	0.001223763	0.001755913	0.001644917	0.003308143	0.001427783	0.002852125	0.002278993
orotidine-5-phosphate	0.000763956	0.001310184	0.001409655	0.005037864	0.003545674	0.000517357	0.00427721	0.005662998	0.001448962
SBP	0.0701762	0.08127095	0.07997058	0.08703624	0.05559047	0.08575116	0.07267161	0.05418218	0.09235858
trans, trans-farnesyl diphosphate	1.41E-03	9.76E-05	7.67E-04	1.22E-03	1.83E-04	1.23E-03	1.80E-04	1.62E-03	8.37E-04
S-adenosyl-L-homocysteine-nega	0.013984617	0.010703637	0.013694405	0.007465171	0.005130172	0.0096054	0.011665943	0.007727086	0.001674159
dCDP-nega	0.005679445	0.007534	0.009402605	0.003833399	0.007793597	0.004888035	0.00344438	0.002236215	0.003435522
5-phosphoribosyl-1-pyrophosphate	0.02468262	0.02389467	0.0266652	0.05959029	0.08248909	0.05599657	0.09544357	0.04396754	0.05784819
Deoxycholic acid	8.73E-05	8.73E-05	8.83E-05	8.07E-04	1.75E-03	1.40E-04	2.81E-03	1.63E-04	1.50E-04
OBP	0.009767684	0.013724908	0.016668933	0.012245973	0.015068882	0.006689203	0.008431425	0.009537971	0.013782615
dTDP-nega	0.007833651	0.023154798	0.022939037	0.012585967	0.015478233	0.013524865	0.009561066	0.010829081	0.020027445
CDP-nega	0.0556641	0.0958502	0.11969652	0.06947821	0.1494462	0.12562295	0.11880862	0.1041489	0.10950324
UDP-nega	0.4866038	0.8540295	1.003408	0.4462641	0.7910527	0.530177	0.4544474	0.457945	0.5676954
Cholic acid	6.55E-05	6.55E-05	6.63E-05	1.21E-04	1.23E-04	1.34E-03	1.21E-04	1.22E-04	5.61E-04
trehalose-6-Phosphate	0.001528685	0.001528969	0.003964336	0.001635322	0.003050502	0.002977725	0.002284666	0.002235839	0.004718619
Thiamine pyrophosphate	0.04266608	0.04417845	0.0328754	0.02342674	0.01971078	0.02227445	0.01427219	0.01612369	0.01721261
adenosine 5-phosphosulfate	0.009175737	0.01704154	0.017563353	0.009080589	0.021327012	0.007857866	0.009454737	0.009554438	0.014411972
ADP-nega	0.3194241	0.6740483	0.7699691	0.3063032	0.4913025	0.3293288	0.2318931	0.3099165	0.3814857
dGDP-nega	0.3182321	0.5834427	0.8045729	0.2751947	0.4734339	0.3624824	0.2496473	0.2952143	0.3863859
IDP-nega	0.03576297	0.08119102	0.08822239	0.04174775	0.06328957	0.04588614	0.03201251	0.03433741	0.04704495
GDP-nega	0.011455481	0.032967887	0.039328876	0.017151786	0.03566017	0.020773464	0.009442435	0.00809156	0.0239375
CDP-ethanolamine	0.03703517	0.03078181	0.03259396	0.03007487	0.02600825	0.02603239	0.03118682	0.02705568	0.02395825
FMN	0.000327632	0.000320664	0.000441609	0.000118483	0.000120414	0.000102551	0.000118123	0.000119404	0.000935355
cholesteryl sulfate	0.03130302	0.0661733	0.11021883	0.13825556	0.14946803	0.12161882	0.12406765	0.12365475	0.12552129
dCTP-nega	0.009173344	0.015750969	0.016258194	0.008543842	0.013012329	0.015917417	0.009044275	0.00874298	0.010660001
dUTP-nega	0.000655083	0.002402509	0.001125388	0.000242048	0.001906428	0.000209499	0.001980459	0.001830445	0.002811175
dTTP-nega	0.04009186	0.07642196	0.085274	0.04600254	0.05312663	0.05778089	0.04488776	0.04605553	0.06643739
CTP-nega	0.08855892	0.34290696	0.29572353	0.17647714	0.36899413	0.37371809	0.24684052	0.23241039	0.21740316
UTP-nega	1.157619	3.615847	3.502353	2.065948	2.862762	2.151098	1.83718	1.937101	2.27948
CDP-choline	0.007427017	0.006335859	0.008835501	0.008071045	0.008016981	0.005414343	0.007241244	0.006507304	0.006736961
dATP-nega	0.004787626	0.009268637	0.009259412	0.004005114	0.007887588	0.007537514	0.008240225	0.004676179	0.010121614
Taurodeoxycholic acid	0.001310385	0.000873795	0.001214413	0.001014319	0.004074021	0.001885648	0.00296735	0.001828267	0.001871234
ATP-nega	1.743699	3.256892	3.321846	2.386772	3.882918	2.805175	1.999742	2.716579	3.037057
dGTP	1.706557	3.539383	3.364609	2.48606	3.819633	2.643992	2.156258	2.67576	2.983733
GTP-nega	0.3027761	0.3238638	0.4000811	0.2632729	0.3841929	0.5765007	0.2033425	0.2160838	0.7543985
UDP-D-glucose	2.168167	2.585924	2.433174	1.485786	1.681877	1.841606	1.380184	1.571318	1.826112
UDP-D-glucuronate	0.1099015	0.264593	0.2574594	0.2756115	0.5393145	0.3373487	0.2481541	0.4545047	0.4651127
ADP-D-glucose	0.000131051	0.003712368	0.002984824	0.001210579	0.003286133	0.002793756	0.001609358	0.001219967	0.001502681
guanosine 5-diphosphate,3-diphosphate	0.14471341	0.15679766	0.1315155	0.11000764	0.18994818	0.10072332	0.12394419	0.1220295	0.09281925
UDP-N-acetyl-glucosamine	1.0021017	1.0302433	0.8728054	1.0299547	0.9744381	1.077101	0.9002099	0.9946908	0.9969512
glutathione disulfide-nega	6.015185	4.486025	3.594337	3.981635	3.372113	3.910067	3.066521	3.582258	3.52006
NAD+_nega	0.1772933	0.1506715	0.2160233	0.1453675	0.1933738	0.2002474	0.1600805	0.1352132	0.1497296
NADH-nega	0.007208459	0.017369836	0.032050247	0.002219585	0.007798054	0.008557668	0.004022561	0.00365991	0.00542783
dephospho-CoA-nega	0.00076117	0.001085653	0.000768775	0.001815863	0.001780101	0.002381496	0.000620958	0.001029199	0.002058225
NADP+_nega	0.05345208	0.10976062	0.11048204	0.07185155	0.12000989	0.10381471	0.07688548	0.08666537	0.10792906
NADPH-nega	8.73E-05	9.83E-04	1.66E-03	1.61E-04	2.05E-03	1.40E-03	1.41E-03	8.13E-04	1.50E-04
2-hydroxygluterate	0.5589605	0.5379268	0.5352498	0.3298303	0.3482043	0.3836142	0.328058	0.310011	0.3620823
2-deoxyglucose-6-phosphate	0.001103442	0.002162805	0.002635325	0.003630062	0.003834576	0.001954431	0.001407007	0.00304873	0.001713504
4-phosphopantothenate	0.002606027	0.000982561	0.001758172	0.00181331	0.005945922	0.00209282	0.003219767	0.001426007	0.002619429
dehydroascorbic acid	0.001309272	0.001856674	0.001214207	0.004441975	0.002433618	0.000866842	0.002811391	0.003449231	0.003181099
3-hydroxybuterate	0.000436723	0.000764355	0.000663071	0.001210041	0.000163995	0.000139667	0.000160875	0.00016262	0.000149673
itaconic acid	0.02876773	0.03081162	0.03266583	0.02917102	0.03910189	0.03163851	0.02847668	0.03591422	0.03118104
glycerol 3-phosphate	0.3771624	0.3302797	0.4614448	0.4667229	0.6233972	0.6440764	0.2209343	0.4009441	0.8431628
sorbitol	0.4250855	0.3998389	0.3856221	0.1814658	0.1671567	0.2076707	0.1852254	0.1746338	0.1920373
gluterate	0.00065846	0.000131049	0.000662574	0.000242109	0.000246054	0.000209553	0.000241373	0.000243992	0.000224567
