## Supplementary Table S4 for "The *SLC1A1*/EAAT3 Dicarboxylic Amino Acid Transporter is an Epigenetically Dysregulated Nutrient Carrier that Sustains Oncogenic Metabolic Programs"

### Sheet: GSEA TCGA Ca9 high versus low
Sample ID	Group	CA9 Log2(CPM)		NAME	SIZE	ES	NES	NOM p-val	FDR q-val	FWER p-val	RANK AT MAX	LEADING EDGE
TCGA-A3-3308	Med	7.72939		HALLMARK_HYPOXIA	197	0.534966	2.62893	0	0	0	4067	tags=48%, list=20%, signal=59%
TCGA-CJ-5672	Med	7.98108		HALLMARK_GLYCOLYSIS	197	0.452137	2.22461	0	0	0	3559	tags=37%, list=17%, signal=44%
TCGA-CJ-5680	Low	6.06124		HALLMARK_TNFA_SIGNALING_VIA_NFKB	199	0.43098	2.1011	0	0	0	4814	tags=39%, list=23%, signal=50%
TCGA-CZ-5465	Med	7.8287		HALLMARK_ALLOGRAFT_REJECTION	196	0.396328	1.95415	0	0.000351852	0.001	4686	tags=37%, list=23%, signal=47%
TCGA-B0-5096	Med	7.59579		HALLMARK_COAGULATION	134	0.422991	1.95324	0	0.000281481	0.001	6120	tags=49%, list=29%, signal=68%
TCGA-B8-4153	High	8.94055		HALLMARK_P53_PATHWAY	199	0.398029	1.95227	0	0.000234568	0.001	4504	tags=39%, list=22%, signal=49%
TCGA-BP-4964	Med	7.66147		HALLMARK_EPITHELIAL_MESENCHYMAL_TRANSITION	200	0.394777	1.94267	0	0.000201058	0.001	5912	tags=44%, list=28%, signal=61%
TCGA-A3-3324	Low	6.90006		HALLMARK_INTERFERON_ALPHA_RESPONSE	97	0.434522	1.91653	0	0.000329152	0.002	5061	tags=36%, list=24%, signal=47%
TCGA-CJ-4644	Med	7.31099		HALLMARK_INTERFERON_GAMMA_RESPONSE	200	0.38148	1.85911	0	0.000630357	0.004	4714	tags=34%, list=23%, signal=43%
TCGA-B0-5088	High	8.56558		HALLMARK_DNA_REPAIR	150	0.378591	1.78072	0	0.00212511	0.015	3900	tags=32%, list=19%, signal=39%
TCGA-BP-4169	Med	7.66679		HALLMARK_ANGIOGENESIS	36	0.473275	1.70888	0.00787402	0.00341486	0.026	6426	tags=47%, list=31%, signal=68%
TCGA-BP-4177	Low	6.9865		HALLMARK_IL6_JAK_STAT3_SIGNALING	86	0.389307	1.69321	0.00182482	0.003766	0.031	4278	tags=33%, list=21%, signal=41%
TCGA-AK-3428	High	8.68823		HALLMARK_XENOBIOTIC_METABOLISM	198	0.335043	1.63279	0	0.00830346	0.073	4050	tags=32%, list=20%, signal=39%
TCGA-CJ-5689	Med	7.35467		HALLMARK_REACTIVE_OXYGEN_SPECIES_PATHWAY	49	0.412799	1.5902	0.0117417	0.0118163	0.112	6183	tags=55%, list=30%, signal=78%
TCGA-CJ-4634	Med	7.08193		HALLMARK_IL2_STAT5_SIGNALING	195	0.316656	1.55957	0.00348432	0.0148146	0.148	4564	tags=32%, list=22%, signal=40%
TCGA-BP-4774	Med	7.94205		HALLMARK_MYC_TARGETS_V2	58	0.365962	1.46754	0.0265152	0.0306914	0.299	6555	tags=52%, list=32%, signal=75%
TCGA-CZ-4856	Med	7.86641		HALLMARK_APOPTOSIS	160	0.306246	1.46317	0.00912409	0.0306727	0.316	5346	tags=34%, list=26%, signal=45%
TCGA-BP-4959	Med	7.89231		HALLMARK_MYOGENESIS	191	0.290936	1.42006	0.0106572	0.0414337	0.424	6343	tags=45%, list=31%, signal=63%
TCGA-B0-5100	Med	7.76393		HALLMARK_INFLAMMATORY_RESPONSE	198	0.284944	1.39993	0.0144144	0.0478715	0.486	4577	tags=30%, list=22%, signal=39%
TCGA-CJ-4872	Med	8.11763		HALLMARK_COMPLEMENT	199	0.281095	1.37792	0.0172414	0.0549083	0.551	4351	tags=31%, list=21%, signal=38%
TCGA-CZ-4854	Med	7.09664		HALLMARK_MYC_TARGETS_V1	200	0.26836	1.30857	0.0363322	0.0935049	0.774	7375	tags=41%, list=36%, signal=63%
TCGA-BP-4768	Med	8.04099		HALLMARK_UV_RESPONSE_UP	156	0.269106	1.2761	0.0625	0.118448	0.864	5782	tags=36%, list=28%, signal=49%
TCGA-CZ-5982	High	8.30837		HALLMARK_ESTROGEN_RESPONSE_LATE	198	0.26127	1.27418	0.0587189	0.115283	0.868	3865	tags=25%, list=19%, signal=30%
TCGA-BP-4174	Med	7.56079		HALLMARK_NOTCH_SIGNALING	32	0.353807	1.24888	0.1673	0.134277	0.916	3111	tags=31%, list=15%, signal=37%
TCGA-BP-4325	Med	7.84027		HALLMARK_APICAL_JUNCTION	199	0.243848	1.19614	0.093985	0.192754	0.971	4496	tags=26%, list=22%, signal=33%
TCGA-BP-4801	Med	7.91546		HALLMARK_CHOLESTEROL_HOMEOSTASIS	74	0.285371	1.18048	0.192233	0.208106	0.978	3547	tags=28%, list=17%, signal=34%
TCGA-MM-A563	Med	7.72622		HALLMARK_ESTROGEN_RESPONSE_EARLY	198	0.239843	1.17532	0.132246	0.208353	0.982	5004	tags=31%, list=24%, signal=40%
TCGA-BP-4331	High	8.23297		HALLMARK_ADIPOGENESIS	197	0.241347	1.16945	0.12973	0.2098	0.984	5500	tags=34%, list=26%, signal=45%
TCGA-B0-5697	Low	6.0202		HALLMARK_OXIDATIVE_PHOSPHORYLATION	200	0.231591	1.13971	0.163082	0.250897	0.997	5841	tags=36%, list=28%, signal=49%
TCGA-B0-4839	High	8.59085		HALLMARK_UNFOLDED_PROTEIN_RESPONSE	112	0.229544	1.03226	0.399247	0.483839	1	4189	tags=21%, list=20%, signal=27%
TCGA-CJ-4889	Med	7.17446		HALLMARK_PEROXISOME	103	0.218328	0.982016	0.495396	0.60628	1	3963	tags=19%, list=19%, signal=24%
TCGA-B4-5836	Med	8.08131		HALLMARK_FATTY_ACID_METABOLISM	152	0.20766	0.978738	0.511504	0.59654	1	4529	tags=24%, list=22%, signal=31%
TCGA-B8-4620	Med	8.11777		HALLMARK_KRAS_SIGNALING_UP	196	0.189338	0.927708	0.66426	0.725813	1	4555	tags=29%, list=22%, signal=36%
TCGA-MM-A84U	High	8.37774		HALLMARK_TGF_BETA_SIGNALING	54	0.234338	0.926585	0.587242	0.708132	1	3064	tags=22%, list=15%, signal=26%
TCGA-CJ-5686	Med	7.41873		HALLMARK_MTORC1_SIGNALING	199	0.181648	0.891319	0.757685	0.783159	1	4982	tags=25%, list=24%, signal=33%
TCGA-CW-5585	Med	7.93498		HALLMARK_E2F_TARGETS	200	0.181375	0.887066	0.770398	0.772916	1	4427	tags=24%, list=21%, signal=30%
TCGA-B2-4101	Low	7.0325		HALLMARK_WNT_BETA_CATENIN_SIGNALING	41	0.231572	0.867694	0.705653	0.796981	1	6622	tags=41%, list=32%, signal=61%
TCGA-BP-4962	High	8.54847		HALLMARK_PI3K_AKT_MTOR_SIGNALING	104	0.160783	0.715275	0.980916	0.972949	1	6573	tags=36%, list=32%, signal=52%
TCGA-CZ-5460	Med	8.12551		HALLMARK_BILE_ACID_METABOLISM	110	-0.176027	-0.812363	0.873118	0.894247	1	5051	tags=27%, list=24%, signal=36%
TCGA-CZ-5459	High	8.7358		HALLMARK_HEME_METABOLISM	195	-0.179166	-0.898462	0.745995	0.781854	1	6242	tags=35%, list=30%, signal=50%
TCGA-BP-5168	Med	8.05197		HALLMARK_APICAL_SURFACE	44	-0.230616	-0.901397	0.655102	0.851296	1	3097	tags=23%, list=15%, signal=27%
TCGA-BP-4781	Med	7.77409		HALLMARK_PANCREAS_BETA_CELLS	30	-0.266621	-0.930647	0.556503	0.846488	1	2799	tags=20%, list=13%, signal=23%
TCGA-B8-5553	Med	7.57151		HALLMARK_KRAS_SIGNALING_DN	176	-0.191217	-0.945469	0.603774	0.892057	1	4825	tags=27%, list=23%, signal=35%
TCGA-B0-4945	Low	6.28913		HALLMARK_G2M_CHECKPOINT	199	-0.194165	-0.974757	0.547344	0.886711	1	6102	tags=32%, list=29%, signal=44%
TCGA-CJ-4905	Med	7.62263		HALLMARK_HEDGEHOG_SIGNALING	36	-0.300415	-1.0908	0.305556	0.522309	0.998	2506	tags=22%, list=12%, signal=25%
TCGA-BP-5178	High	8.18467		HALLMARK_UV_RESPONSE_DN	144	-0.235297	-1.13887	0.171674	0.446408	0.987	3937	tags=24%, list=19%, signal=29%
TCGA-BP-4799	High	8.83543		HALLMARK_MITOTIC_SPINDLE	199	-0.2616	-1.31378	0.037037	0.136795	0.656	5833	tags=36%, list=28%, signal=49%
TCGA-B0-4691	High	8.21605		HALLMARK_SPERMATOGENESIS	111	-0.309414	-1.43539	0.0107527	0.0590082	0.296	4969	tags=33%, list=24%, signal=44%
TCGA-CW-5588	Med	7.55246		HALLMARK_PROTEIN_SECRETION	96	-0.365439	-1.64492	0	0.00956598	0.036	6225	tags=45%, list=30%, signal=64%
TCGA-B8-5164	Med	7.49666		HALLMARK_ANDROGEN_RESPONSE	100	-0.411287	-1.86257	0	0.00161187	0.003	3234	tags=32%, list=16%, signal=38%
TCGA-BP-4798	Low	6.69483
TCGA-BP-4970	Low	6.86769
TCGA-CJ-4876	Med	7.82534
TCGA-CJ-4871	Med	7.79028
TCGA-B0-5690	Med	7.4817
TCGA-CJ-4900	Low	6.50402
TCGA-BP-4967	High	8.56362
TCGA-MW-A4EC	High	8.58844
TCGA-B0-5115	High	8.32595
TCGA-BP-4961	Med	7.20065
TCGA-CZ-5451.1	High	8.69742
TCGA-A3-3378	Low	6.78685
TCGA-B0-5080	Med	7.57711
TCGA-CZ-5461	Low	6.92478
TCGA-CW-6087	Low	-1.69005
TCGA-B0-4690	Med	7.61192
TCGA-BP-4986	Med	7.33948
TCGA-CJ-4870	High	9.38185
TCGA-CJ-6031	Med	7.3055
TCGA-B0-5097	Med	7.35901
TCGA-B4-5844	Med	7.70715
TCGA-BP-4337	Low	5.35688
TCGA-BP-4782	Med	7.75474
TCGA-A3-3313	Low	-0.0646636
TCGA-CJ-5677	Med	7.6104
TCGA-A3-3385	High	8.47645
TCGA-B2-5633	Low	4.21883
TCGA-BP-4989	Low	5.95265
TCGA-AK-3447	Low	-0.722527
TCGA-CZ-5452	High	9.20666
TCGA-BP-5175	High	8.44061
TCGA-B0-4833	Med	7.67337
TCGA-B4-5377	High	8.40075
TCGA-CJ-5676	High	8.41845
TCGA-CZ-4866	Med	7.5987
TCGA-BP-5200	Low	6.06053
TCGA-AK-3427	Low	-1.03989
TCGA-B0-5109	Low	6.85396
TCGA-B0-5701	Med	7.75264
TCGA-BP-4803	Med	7.88236
TCGA-BP-4993	High	8.49656
TCGA-CJ-6028	Low	6.55492
TCGA-CJ-4643	Med	7.4554
TCGA-B8-A54D	Low	6.83815
TCGA-B2-5633.1	Low	6.93916
TCGA-BP-4166	Low	6.5029
TCGA-B0-5121	Med	7.7605
TCGA-CJ-4639	Low	6.9727
TCGA-B0-5711	Med	7.91739
TCGA-DV-5569	High	8.82032
TCGA-BP-4759	High	8.29653
TCGA-B2-3923	Low	-3.03771
TCGA-BP-5196	Med	8.05285
TCGA-B0-5081	Low	6.25556
TCGA-B0-5693	Med	7.85295
TCGA-AK-3451	High	8.3479
TCGA-AK-3440	Low	-2.90618
TCGA-B0-4852	Low	6.36001
TCGA-BP-5174	High	8.66671
TCGA-BP-5173	Low	6.81255
TCGA-A3-3316	Med	7.82666
TCGA-BP-4173	Med	7.37273
TCGA-B0-4842	Med	7.8487
TCGA-B4-5832	Low	3.84636
TCGA-A3-A6NI	High	9.05802
TCGA-BP-5169	Med	7.73759
TCGA-DV-A4VX	Low	6.99726
TCGA-G6-A8L6	High	9.26481
TCGA-B0-5399	High	8.55004
TCGA-BP-4338	Med	7.99505
TCGA-BP-4353	Low	6.71854
TCGA-A3-3370	Med	7.55375
TCGA-BP-4968	High	8.9371
TCGA-CJ-4890	Low	4.96347
TCGA-BP-5004	Med	7.87296
TCGA-BP-4975	Med	7.66913
TCGA-A3-3372	Low	6.90019
TCGA-CJ-4869	High	8.77352
TCGA-CJ-4920	Med	7.47912
TCGA-BP-4766	Low	6.38025
TCGA-GK-A6C7	Med	7.18314
TCGA-B0-4819	Low	6.81634
TCGA-DV-A4W0	High	8.23868
TCGA-BP-5192	Med	7.41675
TCGA-DV-5566	Med	8.11431
TCGA-BP-4326	High	8.96556
TCGA-B2-5636.1	Low	6.45004
TCGA-DV-5573	Med	7.0667
TCGA-CW-5584.1	Med	7.42316
TCGA-BP-4352	Med	7.96035
TCGA-B0-4706	High	8.57215
TCGA-A3-A8OW	Med	8.08334
TCGA-CJ-4893	Low	6.7719
TCGA-B0-5705	Low	6.35601
TCGA-CJ-4642	Med	7.08385
TCGA-DV-5575	High	8.26439
TCGA-BP-4977	Med	7.30912
TCGA-CZ-5988.1	High	8.73515
TCGA-CJ-6027	Med	7.52563
TCGA-A3-3311	Low	6.77586
TCGA-CZ-5456	Med	7.23015
TCGA-BP-5177	Med	7.84453
TCGA-A3-3343	High	8.65493
TCGA-B0-4816	High	8.47998
TCGA-BP-5180	High	8.39396
TCGA-B4-5843	Med	8.07181
TCGA-BP-4804	Med	7.82815
TCGA-AK-3426	Med	7.39979
TCGA-BP-4982	Med	7.67477
TCGA-B8-5552.1	Med	7.37597
TCGA-CJ-5671	Med	7.16939
TCGA-B0-5702	High	8.41791
TCGA-B0-5700	High	9.0962
TCGA-B2-5639	Med	7.44689
TCGA-CW-5591	Low	-1.44022
TCGA-B0-4821	High	8.48261
TCGA-AK-3465	Low	-2.01231
TCGA-CZ-4860	Med	7.65365
TCGA-B4-5834	Med	7.78602
TCGA-CZ-4864	Low	6.34878
TCGA-CJ-5675	High	8.95138
TCGA-CW-6097	Low	6.84985
TCGA-A3-3331	Med	7.18902
TCGA-CZ-5987.1	Med	7.72564
TCGA-A3-3359	Low	6.41195
TCGA-CJ-5682	Med	7.42992
TCGA-B0-5402	Med	7.75255
TCGA-BP-4343	Low	6.76884
TCGA-CZ-4865	High	8.37372
TCGA-EU-5904	Med	7.38148
TCGA-A3-3358	Med	7.12997
TCGA-A3-A8CQ	Med	7.38986
TCGA-A3-3325	Med	7.54398
TCGA-CJ-4886	Med	7.31706
TCGA-B4-5838	Med	7.81217
TCGA-BP-4332	Med	7.93076
TCGA-A3-A8OV	High	9.3203
TCGA-CZ-5468	High	8.51554
TCGA-B0-4846	Med	7.53925
TCGA-B0-5400	Med	7.40122
TCGA-BP-4762	Med	7.22615
TCGA-BP-4758	Med	7.98608
TCGA-B0-5085	High	8.9741
TCGA-CW-6088.1	Med	7.76622
TCGA-CJ-4912	Low	6.85401
TCGA-B0-4836	High	8.62531
TCGA-A3-3374	Low	-3.71939
TCGA-AK-3450	Low	6.83876
TCGA-B0-4701	High	8.24664
TCGA-BP-4985	Med	7.25842
TCGA-BP-4790	Med	7.04916
TCGA-A3-3376	Low	6.75595
TCGA-B0-4813	High	8.41879
TCGA-B8-4143	Med	7.51168
TCGA-A3-3363	Low	0.836545
TCGA-B0-4838	Low	6.98978
TCGA-B0-5699.1	High	8.63435
TCGA-6D-AA2E	Low	-1.33222
TCGA-G6-A5PC	High	9.4283
TCGA-AK-3429	High	8.4011
TCGA-B0-4817	Med	7.90249
TCGA-CZ-5470	High	8.56101
TCGA-A3-A8OU	High	8.23085
TCGA-B0-5706	High	8.43409
TCGA-CJ-5679	High	8.8942
TCGA-CZ-4853	Med	7.36664
TCGA-A3-3307	Med	7.68751
TCGA-A3-A6NL	High	8.38611
TCGA-A3-3387	Med	7.42993
TCGA-CJ-4888	Low	6.34713
TCGA-B0-4834	Low	-3.729
TCGA-B0-4811	Med	7.14234
TCGA-BP-4965	Med	7.24435
TCGA-BP-4340	Low	4.58704
TCGA-B0-5108	Med	7.77454
TCGA-CZ-5455.1	Med	7.19299
TCGA-B0-5102	Med	7.15901
TCGA-B2-4098	Low	2.3187
TCGA-B0-4697	High	8.60287
TCGA-AK-3433	Low	-4.00961
TCGA-CJ-4874	Med	7.51977
TCGA-DV-5576	Med	7.31345
TCGA-B8-5159	Low	6.57008
TCGA-B0-4700	Med	7.88377
TCGA-T7-A92I	Low	-1.54736
TCGA-B0-5709	Low	6.75822
TCGA-B8-5163	Med	7.55867
TCGA-BP-4170	Med	7.8776
TCGA-DV-5567	Med	7.81255
TCGA-CJ-4637	Med	7.92464
TCGA-B0-4688	Low	3.28575
TCGA-B2-5635	Med	7.83945
TCGA-BP-4960	High	8.83966
TCGA-BP-5001	Med	8.01126
TCGA-BP-4164	Med	7.62239
TCGA-BP-4763	Low	6.43381
TCGA-AK-3460	High	8.57736
TCGA-BP-4335	Med	7.73601
TCGA-BP-5010	Med	8.00234
TCGA-CJ-4881	Med	8.09673
TCGA-BP-4344	Med	7.59365
TCGA-BP-4995	Low	5.53978
TCGA-BP-4999	Med	7.72063
TCGA-BP-5000	Med	7.53739
TCGA-A3-3382	Med	7.8102
TCGA-CW-5581	Med	7.50477
TCGA-AK-3456	Low	3.94606
TCGA-BP-4776	High	8.97731
TCGA-B0-5703	High	8.7071
TCGA-BP-4334	Low	-0.646354
TCGA-A3-3367	Med	7.87368
TCGA-BP-5176	Med	8.09192
TCGA-BP-5201	Med	7.5561
TCGA-CW-6090.1	High	8.40004
TCGA-CZ-4858	High	8.2679
TCGA-CZ-5464	Med	7.91129
TCGA-A3-3380	Med	8.14304
TCGA-BP-4351	Med	7.69889
TCGA-DV-5565	Med	8.17894
TCGA-B8-A54F	Med	7.80299
TCGA-BP-4167	Med	7.42802
TCGA-EU-5906	Med	7.72973
TCGA-B2-3923.1	Low	-2.1208
TCGA-CW-5590	Med	7.55493
TCGA-B8-4146	Low	6.19615
TCGA-A3-3349	Low	6.84037
TCGA-A3-3352	Low	6.57857
TCGA-B0-4849	High	8.29282
TCGA-BP-4991	Med	7.27685
TCGA-B0-5713	Med	7.84585
TCGA-BP-5186	Med	7.74158
TCGA-CJ-4885	Med	8.15716
TCGA-G6-A8L8	High	8.50476
TCGA-B2-3924	Low	5.64592
TCGA-CZ-5454	High	8.60392
TCGA-CJ-4873	High	8.99982
TCGA-B4-5835	Low	3.60276
TCGA-BP-4973	Med	7.95423
TCGA-B0-5812	Med	7.9409
TCGA-CJ-4641	Med	7.54715
TCGA-B0-5710	Low	6.07996
TCGA-BP-4992	Med	7.51592
TCGA-A3-A8OX	Low	7.00704
TCGA-B0-5695	High	8.3505
TCGA-B0-5691	Med	7.13907
TCGA-AK-3425	Med	7.50051
TCGA-BP-4347	Med	7.23283
TCGA-BP-4354	Low	7.0237
TCGA-BP-4345	Med	7.0368
TCGA-CJ-6032	Med	7.61742
TCGA-BP-4355	Med	7.36266
TCGA-B8-5550	Low	6.94304
TCGA-BP-4163	Med	7.80293
TCGA-CZ-4863.1	Low	6.80348
TCGA-BP-4971	Low	6.84653
TCGA-BP-4327	High	8.68173
TCGA-A3-3323	Med	7.72483
TCGA-CJ-4636	Med	7.21401
TCGA-BP-4974	Low	6.72562
TCGA-B0-5098	Low	4.66984
TCGA-B0-5707	Low	3.30239
TCGA-A3-3335	Med	8.11866
TCGA-CJ-4640	Low	6.80112
TCGA-B2-5633.2	Low	5.51873
TCGA-G6-A8L7	High	8.89039
TCGA-B8-4622.1	Med	7.08337
TCGA-B0-5094	Low	5.87409
TCGA-CZ-5469.1	High	9.49316
TCGA-BP-4342	Med	7.75098
TCGA-B8-A54I	Med	7.27659
TCGA-CJ-4884	Med	7.90476
TCGA-BP-5181	High	9.05434
TCGA-A3-3362	Med	7.82676
TCGA-B0-5712	High	8.51054
TCGA-A3-3373	Med	7.86775
TCGA-A3-3365	Low	7.00939
TCGA-BP-4976	Med	8.08486
TCGA-DV-5568	High	9.13274
TCGA-CZ-4859	Low	6.69392
TCGA-BP-5183	Med	7.48068
TCGA-BP-4761	High	10.0815
TCGA-B2-3924.1	Med	8.162
TCGA-B8-5162	Med	7.56578
TCGA-BP-4771	Med	7.34282
TCGA-CJ-4908	Low	6.92555
TCGA-BP-5184	High	8.53682
TCGA-B0-4699	Low	5.82474
TCGA-A3-A6NN	Med	7.97356
TCGA-CJ-4868	High	8.42642
TCGA-B0-5075	Low	6.69002
TCGA-A3-3306	Med	7.88774
TCGA-B8-5546	Low	-2.60776
TCGA-BP-5202	High	8.34168
TCGA-BP-4981	Med	8.16821
TCGA-B0-4693	Med	7.10197
TCGA-B8-A7U6	High	8.78543
TCGA-BP-5194	Med	7.95256
TCGA-A3-3320	Med	7.16724
TCGA-BP-4341	High	8.39057
TCGA-BP-4969	High	8.63423
TCGA-B0-5116	High	8.61912
TCGA-B0-5692	Med	7.82494
TCGA-B0-4815	Low	6.78166
TCGA-B0-4814	Med	7.74628
TCGA-B0-4698	Low	1.09335
TCGA-B8-A54G	High	8.31631
TCGA-BP-4760	Low	6.93214
TCGA-CJ-4901	Med	7.47165
TCGA-B2-3923.2	Low	-3.70417
TCGA-CJ-4878	Med	7.57398
TCGA-B0-4843	Med	8.15453
TCGA-B0-4841	High	8.41768
TCGA-CJ-4891	Med	7.79193
TCGA-CJ-4907	Low	6.84645
TCGA-A3-3351	Med	7.28876
TCGA-B0-5104	Low	6.83295
TCGA-B0-5099	Low	6.80236
TCGA-BP-4165	Med	7.98034
TCGA-A3-3328	Low	-0.819645
TCGA-B8-A54K	Med	7.67864
TCGA-BP-4987	Med	7.70316
TCGA-BP-5008	Med	7.48312
TCGA-A3-3357	High	8.54206
TCGA-B2-3924.2	Med	7.32691
TCGA-BP-5198	Med	7.43879
TCGA-B0-4810	High	8.7291
TCGA-EU-5905	High	8.20866
TCGA-BP-4994	Low	4.88517
TCGA-BP-5170	High	8.4234
TCGA-CW-5583	Med	7.95096
TCGA-AS-3777	Low	-2.34305
TCGA-B0-4818	High	8.20614
TCGA-BP-4998	Med	7.30848
TCGA-CJ-4899	Med	7.18254
TCGA-B2-4099	Med	7.29673
TCGA-MM-A564	High	8.73061
TCGA-B0-5106	Med	8.05495
TCGA-B8-5165	Med	7.15134
TCGA-B0-5694.1	High	8.26698
TCGA-CJ-4897	Med	7.71059
TCGA-B8-A8YJ	Low	6.51607
TCGA-BP-4770	Med	7.15828
TCGA-BP-4784	Med	7.54042
TCGA-B0-5113	Low	6.86652
TCGA-CJ-4875	High	8.27675
TCGA-B0-5696	Med	8.06037
TCGA-A3-3317	Low	6.0819
TCGA-B0-5077	Med	7.91261
TCGA-CW-6093	Med	7.33758
TCGA-BP-4963	Low	6.3357
TCGA-BP-4789	Med	7.71491
TCGA-B0-4694	Med	7.98804
TCGA-AK-3431	Med	7.17872
TCGA-BP-5199	High	8.23137
TCGA-B0-5698	High	8.28503
TCGA-CW-5587.1	Med	7.18839
TCGA-CJ-4638	Med	7.83783
TCGA-B0-5083	Low	0.979439
TCGA-CJ-4903	Med	8.12976
TCGA-BP-5185	High	8.76182
TCGA-CZ-5466.1	Med	8.09911
TCGA-BP-5187	Med	7.56924
TCGA-DV-5574	Med	7.10252
TCGA-AK-3454	Med	7.8621
TCGA-BP-4797	Med	7.56207
TCGA-CJ-5681.1	Low	-1.53782
TCGA-BP-4983	High	9.4812
TCGA-BP-4349	Med	7.92475
TCGA-B0-4710	Low	5.92905
TCGA-A3-3319	Low	5.94967
TCGA-B4-5378	Med	7.0827
TCGA-BP-4329	High	8.68532
TCGA-B0-4713	Med	7.10302
TCGA-AK-3434	High	8.85501
TCGA-AK-3455	Low	6.91077
TCGA-CZ-4861	High	8.40023
TCGA-BP-5006	Med	7.76583
TCGA-CZ-5989.1	Low	4.50644
TCGA-B8-4151	High	8.95292
TCGA-A3-3347	Low	6.81245
TCGA-CJ-4918	Low	6.01999
TCGA-BP-4162	Low	6.55864
TCGA-CJ-4894	Low	6.63051
TCGA-CJ-4892	Med	7.90574
TCGA-3Z-A93Z	Med	8.02198
TCGA-BP-5189	Low	6.42086
TCGA-B8-4621	Low	4.1521
TCGA-B8-5551	Med	7.66567
TCGA-BP-4330	Med	7.74742
TCGA-B8-5545	Med	7.76891
TCGA-CJ-4887	High	8.83303
TCGA-BP-4176	Med	7.66403
TCGA-B0-4823	High	8.24003
TCGA-BP-4795	Med	7.33513
TCGA-CJ-4895	Med	7.62889
TCGA-AK-3445	Med	8.02691
TCGA-B0-5120	High	8.24158
TCGA-CJ-4882	Med	7.36263
TCGA-AK-3436	High	8.43964
TCGA-CW-5580.1	Med	7.70839
TCGA-B8-4148	Med	7.08178
TCGA-B8-4154	High	8.29037
TCGA-BP-4765	Med	7.6479
TCGA-BP-4777	Med	7.84245
TCGA-AS-3778	High	8.98919
TCGA-B0-5095	Med	7.03518
TCGA-CZ-5985.1	Med	7.1906
TCGA-BP-5195	Med	7.85872
TCGA-B0-5119	High	8.49459
TCGA-CZ-5458	High	8.76823
TCGA-B0-4822	Med	8.03255
TCGA-CW-5589.1	Med	7.91276
TCGA-BP-5182	Med	7.90334
TCGA-A3-3326	Med	8.0282
TCGA-AK-3443	Low	-2.7599
TCGA-BP-4972	Med	7.50805
TCGA-BP-4775	Low	6.65438
TCGA-B0-4847	High	8.28017
TCGA-AK-3453	High	8.23098
TCGA-BP-5190	High	8.32949
TCGA-B8-A54E	Low	-2.60302
TCGA-B8-A54H	Med	7.96908
TCGA-B0-4707	Med	7.85702
TCGA-B2-A4SR	Med	7.10303
TCGA-B8-4619.1	Low	-3.77273
TCGA-B0-4828	Med	8.04635
TCGA-B0-4827	High	8.77907
TCGA-BP-5191	High	8.78366
TCGA-BP-4158	High	8.25301
TCGA-BP-5007	High	8.61582
TCGA-CZ-5463.1	Med	7.90696
TCGA-B0-5092	Med	7.77994
TCGA-B2-5635.1	Low	6.0923
TCGA-A3-3322	Med	7.29563
TCGA-CJ-4916	Med	7.79263
TCGA-AK-3458	High	8.37181
TCGA-A3-3329	Low	6.76627
TCGA-A3-3383	High	9.54619
TCGA-CJ-4635	Med	7.90646
TCGA-A3-A6NJ	Med	7.91388
TCGA-B0-5084	Low	3.43068
TCGA-BP-4769	Low	6.39892
TCGA-BP-4160	Med	7.80455
TCGA-B2-5641.1	Med	7.82523
TCGA-BP-4161	Med	7.38111
TCGA-CZ-5457.1	High	8.91592
TCGA-B0-4718	High	8.27465
TCGA-DV-A4VZ	High	9.62804
TCGA-B8-A54J	Med	7.21735
TCGA-BP-5009	Med	7.04655
TCGA-CJ-5678.1	High	8.62654
TCGA-CZ-4857	Med	7.49782
TCGA-CJ-6033.1	Med	7.86249
TCGA-CZ-5984.1	Med	7.18714
TCGA-B0-5110	Low	6.78619
TCGA-B0-4696	Low	1.97559
TCGA-B0-4844	High	9.2748
TCGA-B0-4714	High	8.21646
TCGA-B0-5117	Low	-2.38536
TCGA-CZ-5467	Low	6.85934
TCGA-CZ-5453.1	High	8.78204
TCGA-B0-4845	Low	6.61013
TCGA-BP-4807	High	8.46661
TCGA-CZ-4862	Med	7.86085
TCGA-BP-4346	Low	6.69073
TCGA-B0-4712	Med	7.57627
TCGA-CJ-4904	Low	6.97266
TCGA-CZ-5986.1	Med	8.03584
TCGA-A3-3346	High	8.76107
TCGA-CJ-5684	High	8.22318
TCGA-CJ-4902	Med	7.22389
TCGA-CJ-6030	Med	7.26161
TCGA-B0-4703	High	8.44977
TCGA-B0-4837	High	8.73792
TCGA-AK-3461	Med	7.64742
TCGA-BP-4159	High	8.66052
TCGA-B2-5635.2	Low	4.60141
TCGA-CJ-5683	High	8.73028
TCGA-BP-4756	Low	3.31196
TCGA-EU-5907	High	8.87141
TCGA-B8-5549.1	Med	7.35375
TCGA-BP-4787	Med	7.80259
TCGA-B0-5107	Med	7.78384
TCGA-CZ-5462.1	Low	4.78213
TCGA-B8-5158	Med	7.04459
TCGA-B0-4848	Med	7.83186
TCGA-B2-4102	Med	7.29981
TCGA-B0-4824	Med	8.14361
