## Supplementary Table S5 for "The *SLC1A1*/EAAT3 Dicarboxylic Amino Acid Transporter is an Epigenetically Dysregulated Nutrient Carrier that Sustains Oncogenic Metabolic Programs"

### Sheet: GSEA TCGA SLC1A1 High vs Low
Sample ID	Group	SLC1A1 Log2(CPM)		NAME	SIZE	ES	NES	NOM p-val	FDR q-val	FWER p-val	RANK AT MAX	LEADING EDGE
TCGA-A3-3308	Med	6.36752		HALLMARK_FATTY_ACID_METABOLISM	152	0.503959	2.43068	0	0	0	3526	tags=39%, list=17%, signal=46%
TCGA-CJ-5672	High	6.46147		HALLMARK_ADIPOGENESIS	197	0.478607	2.40067	0	0	0	5407	tags=47%, list=26%, signal=63%
TCGA-CJ-5680	Med	5.85405		HALLMARK_BILE_ACID_METABOLISM	110	0.49716	2.26327	0	0	0	2750	tags=37%, list=13%, signal=43%
TCGA-CZ-5465	Med	6.38608		HALLMARK_XENOBIOTIC_METABOLISM	198	0.404408	1.9852	0	0	0	2213	tags=28%, list=11%, signal=31%
TCGA-B0-5096	High	6.51332		HALLMARK_PROTEIN_SECRETION	96	0.438161	1.95123	0	0.000352941	0.001	5869	tags=51%, list=28%, signal=71%
TCGA-B8-4153	High	6.57164		HALLMARK_OXIDATIVE_PHOSPHORYLATION	200	0.382158	1.89418	0	0.000294118	0.001	6090	tags=40%, list=29%, signal=55%
TCGA-BP-4964	Med	5.75709		HALLMARK_PEROXISOME	103	0.391989	1.7878	0	0.00241378	0.008	4632	tags=41%, list=22%, signal=52%
TCGA-A3-3324	Med	6.26745		HALLMARK_INTERFERON_ALPHA_RESPONSE	97	0.401454	1.77964	0	0.00211206	0.008	5897	tags=49%, list=28%, signal=69%
TCGA-CJ-4644	High	6.80903		HALLMARK_INTERFERON_GAMMA_RESPONSE	200	0.356575	1.75104	0	0.00323959	0.012	4679	tags=39%, list=23%, signal=50%
TCGA-B0-5088	Med	5.76229		HALLMARK_PANCREAS_BETA_CELLS	30	0.490749	1.68258	0.00284091	0.00462319	0.02	981	tags=23%, list=5%, signal=24%
TCGA-BP-4169	Low	4.38638		HALLMARK_HEME_METABOLISM	195	0.330554	1.64982	0	0.00598412	0.029	4788	tags=36%, list=23%, signal=46%
TCGA-BP-4177	Med	5.58122		HALLMARK_GLYCOLYSIS	197	0.311264	1.54719	0	0.0153492	0.083	3547	tags=32%, list=17%, signal=38%
TCGA-AK-3428	Med	5.5907		HALLMARK_ANDROGEN_RESPONSE	100	0.32428	1.44745	0.00903614	0.0313983	0.18	3461	tags=27%, list=17%, signal=32%
TCGA-CJ-5689	Med	5.6414		HALLMARK_ESTROGEN_RESPONSE_EARLY	198	0.2842	1.41652	0	0.0382441	0.229	3355	tags=28%, list=16%, signal=33%
TCGA-CJ-4634	High	6.83579		HALLMARK_REACTIVE_OXYGEN_SPECIES_PATHWAY	49	0.35115	1.39321	0.0387812	0.0422544	0.262	4702	tags=31%, list=23%, signal=39%
TCGA-BP-4774	Med	6.1306		HALLMARK_IL2_STAT5_SIGNALING	195	0.265501	1.30734	0.0206612	0.0850467	0.467	3649	tags=28%, list=18%, signal=33%
TCGA-CZ-4856	High	6.93683		HALLMARK_COAGULATION	134	0.252432	1.18515	0.124555	0.21253	0.813	1594	tags=15%, list=8%, signal=16%
TCGA-BP-4959	High	7.81728		HALLMARK_PI3K_AKT_MTOR_SIGNALING	104	0.244078	1.10408	0.245487	0.379541	0.965	6675	tags=41%, list=32%, signal=61%
TCGA-B0-5100	Low	3.46763		HALLMARK_NOTCH_SIGNALING	32	0.293115	1.05058	0.347368	0.518401	0.991	5267	tags=41%, list=25%, signal=54%
TCGA-CJ-4872	Low	5.13739		HALLMARK_KRAS_SIGNALING_UP	196	0.21036	1.05012	0.32906	0.494218	0.991	3823	tags=26%, list=18%, signal=32%
TCGA-CZ-4854	Med	5.29512		HALLMARK_P53_PATHWAY	199	0.208291	1.04601	0.334842	0.483157	0.992	3917	tags=26%, list=19%, signal=31%
TCGA-BP-4768	Med	6.35998		HALLMARK_UV_RESPONSE_DN	144	0.21404	1.01949	0.409962	0.544577	0.999	3540	tags=26%, list=17%, signal=32%
TCGA-CZ-5982	Med	5.84509		HALLMARK_INFLAMMATORY_RESPONSE	198	0.204535	1.00388	0.470588	0.57507	1	3108	tags=20%, list=15%, signal=24%
TCGA-BP-4174	High	6.57461		HALLMARK_TGF_BETA_SIGNALING	54	0.236465	0.952298	0.538226	0.728905	1	6805	tags=43%, list=33%, signal=63%
TCGA-BP-4325	High	6.79807		HALLMARK_HEDGEHOG_SIGNALING	36	0.258171	0.91416	0.604905	0.832489	1	4973	tags=36%, list=24%, signal=47%
TCGA-BP-4801	Med	6.32616		HALLMARK_MTORC1_SIGNALING	199	0.181089	0.900159	0.789238	0.842248	1	6694	tags=41%, list=32%, signal=60%
TCGA-MM-A563	Low	4.53288		HALLMARK_ALLOGRAFT_REJECTION	196	0.180915	0.899886	0.813278	0.811547	1	6267	tags=39%, list=30%, signal=56%
TCGA-BP-4331	High	6.69028		HALLMARK_CHOLESTEROL_HOMEOSTASIS	74	0.189958	0.812736	0.876106	0.967967	1	6501	tags=43%, list=31%, signal=63%
TCGA-B0-5697	High	7.19647		HALLMARK_MITOTIC_SPINDLE	199	0.151927	0.755301	0.995726	0.992299	1	4736	tags=27%, list=23%, signal=34%
TCGA-B0-4839	Med	5.70804		HALLMARK_MYC_TARGETS_V1	200	0.14536	0.73134	0.995816	0.971215	1	7874	tags=44%, list=38%, signal=70%
TCGA-CJ-4889	Med	5.83793		HALLMARK_DNA_REPAIR	150	-0.11299	-0.48675	1	0.999668	1	6954	tags=24%, list=33%, signal=36%
TCGA-B4-5836	High	7.24453		HALLMARK_COMPLEMENT	199	-0.156547	-0.701455	0.99085	1	1	5041	tags=20%, list=24%, signal=26%
TCGA-B8-4620	Low	4.40825		HALLMARK_IL6_JAK_STAT3_SIGNALING	86	-0.19317	-0.766388	0.895775	1	1	3648	tags=17%, list=18%, signal=21%
TCGA-MM-A84U	Med	5.42046		HALLMARK_APOPTOSIS	160	-0.185038	-0.800346	0.908016	1	1	3352	tags=13%, list=16%, signal=16%
TCGA-CJ-5686	High	7.34875		HALLMARK_TNFA_SIGNALING_VIA_NFKB	199	-0.180338	-0.8023	0.918528	1	1	3709	tags=17%, list=18%, signal=20%
TCGA-CW-5585	High	6.98701		HALLMARK_UNFOLDED_PROTEIN_RESPONSE	112	-0.195072	-0.811667	0.848527	1	1	1758	tags=8%, list=8%, signal=9%
TCGA-B2-4101	Med	5.8905		HALLMARK_ANGIOGENESIS	36	-0.253954	-0.84251	0.704655	1	1	4072	tags=25%, list=20%, signal=31%
TCGA-BP-4962	High	6.85128		HALLMARK_UV_RESPONSE_UP	156	-0.19597	-0.852322	0.795393	1	1	2352	tags=13%, list=11%, signal=14%
TCGA-CZ-5460	Med	5.61867		HALLMARK_MYC_TARGETS_V2	58	-0.235232	-0.861138	0.708018	1	1	8239	tags=43%, list=40%, signal=71%
TCGA-CZ-5459	Med	5.60125		HALLMARK_WNT_BETA_CATENIN_SIGNALING	41	-0.268951	-0.9386	0.540248	1	1	2195	tags=12%, list=11%, signal=14%
TCGA-BP-5168	High	6.43578		HALLMARK_ESTROGEN_RESPONSE_LATE	198	-0.220935	-0.98388	0.510911	0.989277	1	5255	tags=32%, list=25%, signal=43%
TCGA-BP-4781	Med	5.67499		HALLMARK_E2F_TARGETS	200	-0.224505	-1.00629	0.434227	0.989871	1	6650	tags=31%, list=32%, signal=44%
TCGA-B8-5553	High	7.05764		HALLMARK_HYPOXIA	197	-0.234659	-1.04833	0.349227	0.896943	1	2045	tags=14%, list=10%, signal=15%
TCGA-B0-4945	High	6.60742		HALLMARK_APICAL_JUNCTION	199	-0.245254	-1.09165	0.261333	0.798247	1	6105	tags=33%, list=29%, signal=47%
TCGA-CJ-4905	Med	6.23707		HALLMARK_APICAL_SURFACE	44	-0.312202	-1.10527	0.294671	0.855383	1	4146	tags=32%, list=20%, signal=40%
TCGA-BP-5178	Med	6.00608		HALLMARK_G2M_CHECKPOINT	199	-0.29009	-1.28935	0.0467914	0.257146	0.908	6137	tags=31%, list=30%, signal=44%
TCGA-BP-4799	Med	6.41276		HALLMARK_SPERMATOGENESIS	111	-0.326343	-1.36282	0.0346741	0.161339	0.695	5595	tags=38%, list=27%, signal=52%
TCGA-B0-4691	Low	4.6012		HALLMARK_EPITHELIAL_MESENCHYMAL_TRANSITION	200	-0.381491	-1.70849	0	0.00591403	0.032	4930	tags=39%, list=24%, signal=50%
TCGA-CW-5588	Med	5.57714		HALLMARK_KRAS_SIGNALING_DN	176	-0.39001	-1.71257	0	0.00887104	0.032	2963	tags=31%, list=14%, signal=35%
TCGA-B8-5164	High	7.07821		HALLMARK_MYOGENESIS	191	-0.39822	-1.76387	0	0.00910102	0.016	3892	tags=32%, list=19%, signal=39%
TCGA-BP-4798	Low	4.56337
TCGA-BP-4970	High	6.60098
TCGA-CJ-4876	High	6.52345
TCGA-CJ-4871	Med	5.8929
TCGA-B0-5690	Med	5.81138
TCGA-CJ-4900	Low	4.82551
TCGA-BP-4967	Med	6.29648
TCGA-MW-A4EC	Med	6.17938
TCGA-B0-5115	Med	5.67128
TCGA-BP-4961	Low	5.07838
TCGA-CZ-5451.1	High	7.39992
TCGA-A3-3378	Low	4.8816
TCGA-B0-5080	Low	4.68139
TCGA-CZ-5461	Med	5.66402
TCGA-CW-6087	Low	4.00209
TCGA-B0-4690	Low	3.91508
TCGA-BP-4986	Med	6.05038
TCGA-CJ-4870	High	6.91097
TCGA-CJ-6031	Med	5.21552
TCGA-B0-5097	Med	5.19425
TCGA-B4-5844	High	6.7099
TCGA-BP-4337	Low	4.12405
TCGA-BP-4782	Med	6.33797
TCGA-A3-3313	Low	3.95297
TCGA-CJ-5677	Med	6.08194
TCGA-A3-3385	High	7.39964
TCGA-B2-5633	Low	4.79677
TCGA-BP-4989	Low	4.22331
TCGA-AK-3447	Low	1.92684
TCGA-CZ-5452	High	6.80257
TCGA-BP-5175	Med	5.62405
TCGA-B0-4833	Med	5.64897
TCGA-B4-5377	High	6.98691
TCGA-CJ-5676	Med	6.38957
TCGA-CZ-4866	High	8.08661
TCGA-BP-5200	Med	5.88272
TCGA-AK-3427	Low	1.22968
TCGA-B0-5109	Low	3.83962
TCGA-B0-5701	Med	5.81964
TCGA-BP-4803	Med	5.76317
TCGA-BP-4993	Med	5.88157
TCGA-CJ-6028	Low	5.09109
TCGA-CJ-4643	High	6.43636
TCGA-B8-A54D	Med	6.08741
TCGA-B2-5633.1	Low	4.95799
TCGA-BP-4166	Low	4.50289
TCGA-B0-5121	Med	5.68469
TCGA-CJ-4639	Med	5.95651
TCGA-B0-5711	High	6.88175
TCGA-DV-5569	Med	6.03942
TCGA-BP-4759	Med	5.28302
TCGA-B2-3923	Low	2.6892
TCGA-BP-5196	Low	4.83969
TCGA-B0-5081	Low	5.14018
TCGA-B0-5693	Med	6.2256
TCGA-AK-3451	High	7.47113
TCGA-AK-3440	Low	1.8508
TCGA-B0-4852	Med	5.83751
TCGA-BP-5174	High	7.49339
TCGA-BP-5173	Med	5.59679
TCGA-A3-3316	Med	5.51872
TCGA-BP-4173	Med	5.28138
TCGA-B0-4842	Med	5.15109
TCGA-B4-5832	High	8.04109
TCGA-A3-A6NI	Med	6.2836
TCGA-BP-5169	Low	4.77673
TCGA-DV-A4VX	Med	6.14919
TCGA-G6-A8L6	Low	4.8198
TCGA-B0-5399	High	6.54027
TCGA-BP-4338	Low	4.5274
TCGA-BP-4353	Low	5.09437
TCGA-A3-3370	Med	6.1189
TCGA-BP-4968	Med	5.53343
TCGA-CJ-4890	Low	4.13041
TCGA-BP-5004	High	6.67529
TCGA-BP-4975	High	6.93381
TCGA-A3-3372	Med	5.24708
TCGA-CJ-4869	Med	6.10762
TCGA-CJ-4920	Med	6.06625
TCGA-BP-4766	Med	5.9976
TCGA-GK-A6C7	Med	5.68125
TCGA-B0-4819	Low	4.16584
TCGA-DV-A4W0	Med	5.80277
TCGA-BP-5192	High	7.28718
TCGA-DV-5566	High	6.84559
TCGA-BP-4326	Low	4.98378
TCGA-B2-5636.1	Low	3.61366
TCGA-DV-5573	Med	6.10543
TCGA-CW-5584.1	High	6.89762
TCGA-BP-4352	Low	3.41905
TCGA-B0-4706	Low	4.97082
TCGA-A3-A8OW	Med	5.99697
TCGA-CJ-4893	High	7.13541
TCGA-B0-5705	High	7.63379
TCGA-CJ-4642	Low	2.67814
TCGA-DV-5575	Med	5.60326
TCGA-BP-4977	Med	5.6113
TCGA-CZ-5988.1	Med	6.29417
TCGA-CJ-6027	Low	5.07934
TCGA-A3-3311	High	6.89956
TCGA-CZ-5456	Med	6.41055
TCGA-BP-5177	Med	5.20335
TCGA-A3-3343	High	6.48618
TCGA-B0-4816	High	6.44404
TCGA-BP-5180	Med	5.90554
TCGA-B4-5843	Med	6.3593
TCGA-BP-4804	Med	5.38954
TCGA-AK-3426	Low	2.96173
TCGA-BP-4982	High	6.69528
TCGA-B8-5552.1	Med	5.93712
TCGA-CJ-5671	Low	4.42474
TCGA-B0-5702	Low	3.26454
TCGA-B0-5700	High	6.67409
TCGA-B2-5639	High	7.03163
TCGA-CW-5591	High	6.83492
TCGA-B0-4821	Low	3.28362
TCGA-AK-3465	Low	4.41265
TCGA-CZ-4860	Low	0.58431
TCGA-B4-5834	Med	6.00157
TCGA-CZ-4864	High	6.49408
TCGA-CJ-5675	High	7.08557
TCGA-CW-6097	Low	4.88177
TCGA-A3-3331	High	6.62301
TCGA-CZ-5987.1	Med	5.54415
TCGA-A3-3359	High	6.62107
TCGA-CJ-5682	Med	5.86125
TCGA-B0-5402	High	6.81967
TCGA-BP-4343	Med	5.48544
TCGA-CZ-4865	High	6.62559
TCGA-EU-5904	High	6.59975
TCGA-A3-3358	Med	5.67928
TCGA-A3-A8CQ	Med	5.80784
TCGA-A3-3325	Med	5.90935
TCGA-CJ-4886	Med	6.22303
TCGA-B4-5838	High	6.99101
TCGA-BP-4332	Med	5.2528
TCGA-A3-A8OV	Med	6.22302
TCGA-CZ-5468	Med	5.84466
TCGA-B0-4846	High	7.13781
TCGA-B0-5400	Low	4.52709
TCGA-BP-4762	High	6.64947
TCGA-BP-4758	Med	5.51886
TCGA-B0-5085	Med	5.92905
TCGA-CW-6088.1	Med	6.37656
TCGA-CJ-4912	Low	5.05585
TCGA-B0-4836	Med	5.62784
TCGA-A3-3374	Low	3.41698
TCGA-AK-3450	High	6.60823
TCGA-B0-4701	Med	5.77301
TCGA-BP-4985	High	7.13779
TCGA-BP-4790	Med	5.458
TCGA-A3-3376	Med	5.49605
TCGA-B0-4813	Low	1.98382
TCGA-B8-4143	Low	2.31606
TCGA-A3-3363	High	6.94693
TCGA-B0-4838	Med	5.78879
TCGA-B0-5699.1	High	7.45077
TCGA-6D-AA2E	Low	2.90873
TCGA-G6-A5PC	Med	5.92811
TCGA-AK-3429	High	7.06368
TCGA-B0-4817	Med	5.78541
TCGA-CZ-5470	High	6.4932
TCGA-A3-A8OU	Med	6.42358
TCGA-B0-5706	Low	4.73903
TCGA-CJ-5679	Med	5.46224
TCGA-CZ-4853	High	6.95857
TCGA-A3-3307	Med	6.37136
TCGA-A3-A6NL	Med	5.51651
TCGA-A3-3387	Low	5.11502
TCGA-CJ-4888	Low	4.35964
TCGA-B0-4834	Low	2.31317
TCGA-B0-4811	Low	4.71335
TCGA-BP-4965	High	6.89182
TCGA-BP-4340	High	7.10099
TCGA-B0-5108	Low	4.76762
TCGA-CZ-5455.1	High	6.7709
TCGA-B0-5102	Med	5.82629
TCGA-B2-4098	Med	6.15078
TCGA-B0-4697	Low	3.09042
TCGA-AK-3433	Low	0.15918
TCGA-CJ-4874	High	7.26625
TCGA-DV-5576	Low	4.33238
TCGA-B8-5159	High	7.03199
TCGA-B0-4700	Low	5.13282
TCGA-T7-A92I	High	7.54733
TCGA-B0-5709	High	6.97103
TCGA-B8-5163	Med	5.61269
TCGA-BP-4170	High	6.53246
TCGA-DV-5567	Low	5.14523
TCGA-CJ-4637	Med	5.94856
TCGA-B0-4688	Low	2.04966
TCGA-B2-5635	Med	5.81937
TCGA-BP-4960	Med	5.26594
TCGA-BP-5001	Med	5.66994
TCGA-BP-4164	Med	6.20954
TCGA-BP-4763	Med	5.55106
TCGA-AK-3460	Med	6.42757
TCGA-BP-4335	Med	5.65377
TCGA-BP-5010	Low	4.36915
TCGA-CJ-4881	Low	5.10727
TCGA-BP-4344	Med	5.5097
TCGA-BP-4995	Low	4.28486
TCGA-BP-4999	Med	5.90469
TCGA-BP-5000	Low	4.8469
TCGA-A3-3382	Med	5.41918
TCGA-CW-5581	High	7.30439
TCGA-AK-3456	High	6.94305
TCGA-BP-4776	Med	5.33643
TCGA-B0-5703	High	6.59996
TCGA-BP-4334	Low	1.01973
TCGA-A3-3367	High	6.44283
TCGA-BP-5176	High	7.3795
TCGA-BP-5201	Med	5.50588
TCGA-CW-6090.1	Low	4.49092
TCGA-CZ-4858	Low	4.16698
TCGA-CZ-5464	Med	5.8237
TCGA-A3-3380	Med	5.84054
TCGA-BP-4351	Low	4.79671
TCGA-DV-5565	Med	5.61479
TCGA-B8-A54F	Med	5.35148
TCGA-BP-4167	Low	4.41724
TCGA-EU-5906	High	6.97636
TCGA-B2-3923.1	Low	3.33989
TCGA-CW-5590	Med	5.31178
TCGA-B8-4146	High	7.66559
TCGA-A3-3349	Med	5.76379
TCGA-A3-3352	Med	6.05178
TCGA-B0-4849	Med	5.57783
TCGA-BP-4991	Med	5.71155
TCGA-B0-5713	High	6.95703
TCGA-BP-5186	High	6.9083
TCGA-CJ-4885	High	7.16606
TCGA-G6-A8L8	High	6.80978
TCGA-B2-3924	Med	5.38221
TCGA-CZ-5454	Med	5.55067
TCGA-CJ-4873	Low	4.50452
TCGA-B4-5835	Med	5.71773
TCGA-BP-4973	Med	5.99089
TCGA-B0-5812	Med	5.78658
TCGA-CJ-4641	High	7.51276
TCGA-B0-5710	Med	5.9557
TCGA-BP-4992	Low	4.41207
TCGA-A3-A8OX	Med	5.91243
TCGA-B0-5695	Med	6.17802
TCGA-B0-5691	Med	6.04419
TCGA-AK-3425	Med	5.38995
TCGA-BP-4347	Med	6.20832
TCGA-BP-4354	Low	4.56139
TCGA-BP-4345	Low	3.96938
TCGA-CJ-6032	High	6.75386
TCGA-BP-4355	Low	4.76523
TCGA-B8-5550	Med	5.54155
TCGA-BP-4163	High	6.98867
TCGA-CZ-4863.1	High	7.00031
TCGA-BP-4971	Low	3.77711
TCGA-BP-4327	Med	5.86663
TCGA-A3-3323	Med	5.51547
TCGA-CJ-4636	Med	5.36898
TCGA-BP-4974	Low	4.71987
TCGA-B0-5098	Low	3.38115
TCGA-B0-5707	High	7.5595
TCGA-A3-3335	Med	5.84722
TCGA-CJ-4640	High	7.41738
TCGA-B2-5633.2	Med	5.46193
TCGA-G6-A8L7	Low	0.6699
TCGA-B8-4622.1	Med	5.69496
TCGA-B0-5094	Low	4.72944
TCGA-CZ-5469.1	Med	6.00083
TCGA-BP-4342	Med	6.18123
TCGA-B8-A54I	Med	5.74239
TCGA-CJ-4884	High	7.13963
TCGA-BP-5181	High	6.99659
TCGA-A3-3362	High	6.7051
TCGA-B0-5712	High	7.61203
TCGA-A3-3373	High	7.87328
TCGA-A3-3365	Med	5.48773
TCGA-BP-4976	High	6.91981
TCGA-DV-5568	Low	5.08825
TCGA-CZ-4859	High	6.88919
TCGA-BP-5183	Med	5.83289
TCGA-BP-4761	Low	5.04023
TCGA-B2-3924.1	Med	5.65345
TCGA-B8-5162	Low	4.609
TCGA-BP-4771	Med	5.2982
TCGA-CJ-4908	Low	4.93669
TCGA-BP-5184	High	6.82207
TCGA-B0-4699	Low	2.84943
TCGA-A3-A6NN	Med	5.60999
TCGA-CJ-4868	Med	5.40951
TCGA-B0-5075	High	6.59781
TCGA-A3-3306	Med	6.10455
TCGA-B8-5546	Med	5.91643
TCGA-BP-5202	Med	6.04397
TCGA-BP-4981	Med	5.3961
TCGA-B0-4693	Med	5.88981
TCGA-B8-A7U6	Med	5.60627
TCGA-BP-5194	Med	6.35236
TCGA-A3-3320	Med	6.40921
TCGA-BP-4341	Med	6.21253
TCGA-BP-4969	High	7.57544
TCGA-B0-5116	Med	6.29958
TCGA-B0-5692	Med	6.39712
TCGA-B0-4815	Low	4.05616
TCGA-B0-4814	Med	6.33027
TCGA-B0-4698	Low	1.76398
TCGA-B8-A54G	High	6.87413
TCGA-BP-4760	Med	5.46102
TCGA-CJ-4901	Low	4.47798
TCGA-B2-3923.2	Low	2.78061
TCGA-CJ-4878	Med	5.72112
TCGA-B0-4843	Low	4.60274
TCGA-B0-4841	Low	4.58138
TCGA-CJ-4891	Low	3.51792
TCGA-CJ-4907	Med	5.5148
TCGA-A3-3351	Med	5.96473
TCGA-B0-5104	High	7.27689
TCGA-B0-5099	Med	6.0115
TCGA-BP-4165	Med	5.80521
TCGA-A3-3328	Low	0.522266
TCGA-B8-A54K	Low	4.78074
TCGA-BP-4987	Med	6.15483
TCGA-BP-5008	Med	5.68572
TCGA-A3-3357	High	7.5086
TCGA-B2-3924.2	Med	5.395
TCGA-BP-5198	Med	5.87561
TCGA-B0-4810	Low	4.77334
TCGA-EU-5905	Med	5.69014
TCGA-BP-4994	Low	3.546
TCGA-BP-5170	Low	5.01885
TCGA-CW-5583	Med	6.27156
TCGA-AS-3777	Med	5.41787
TCGA-B0-4818	High	6.49977
TCGA-BP-4998	Med	5.7649
TCGA-CJ-4899	Med	5.4385
TCGA-B2-4099	Med	6.42289
TCGA-MM-A564	Low	3.28355
TCGA-B0-5106	Med	5.26966
TCGA-B8-5165	Med	6.08424
TCGA-B0-5694.1	Med	5.45449
TCGA-CJ-4897	High	7.26503
TCGA-B8-A8YJ	Low	4.72145
TCGA-BP-4770	Low	2.11153
TCGA-BP-4784	Med	6.01546
TCGA-B0-5113	Med	5.67444
TCGA-CJ-4875	Med	5.83913
TCGA-B0-5696	Med	6.25311
TCGA-A3-3317	Low	4.78863
TCGA-B0-5077	Med	5.22243
TCGA-CW-6093	Med	5.97065
TCGA-BP-4963	Low	4.81988
TCGA-BP-4789	Med	5.36024
TCGA-B0-4694	Low	5.14919
TCGA-AK-3431	Med	5.38827
TCGA-BP-5199	Low	3.46443
TCGA-B0-5698	Med	6.43382
TCGA-CW-5587.1	High	6.75851
TCGA-CJ-4638	Med	5.75626
TCGA-B0-5083	Low	1.42264
TCGA-CJ-4903	High	6.87718
TCGA-BP-5185	Med	5.77453
TCGA-CZ-5466.1	Med	5.65543
TCGA-BP-5187	Med	6.31413
TCGA-DV-5574	Med	5.3519
TCGA-AK-3454	Low	3.62889
TCGA-BP-4797	High	6.79866
TCGA-CJ-5681.1	Low	4.32221
TCGA-BP-4983	High	7.35375
TCGA-BP-4349	Med	5.78397
TCGA-B0-4710	Med	5.24343
TCGA-A3-3319	Med	5.64209
TCGA-B4-5378	Low	4.39815
TCGA-BP-4329	Med	5.96387
TCGA-B0-4713	High	7.09252
TCGA-AK-3434	Med	6.00394
TCGA-AK-3455	High	7.07063
TCGA-CZ-4861	Med	5.42507
TCGA-BP-5006	Med	6.34682
TCGA-CZ-5989.1	High	7.48883
TCGA-B8-4151	High	7.57192
TCGA-A3-3347	Low	3.86056
TCGA-CJ-4918	Low	4.89391
TCGA-BP-4162	Med	5.78615
TCGA-CJ-4894	Med	6.35825
TCGA-CJ-4892	Med	5.79019
TCGA-3Z-A93Z	Med	5.71634
TCGA-BP-5189	Med	5.57546
TCGA-B8-4621	High	6.9377
TCGA-B8-5551	Low	3.96006
TCGA-BP-4330	Med	5.91625
TCGA-B8-5545	Med	5.79404
TCGA-CJ-4887	High	6.45642
TCGA-BP-4176	Med	6.21987
TCGA-B0-4823	Med	5.81488
TCGA-BP-4795	Low	4.50851
TCGA-CJ-4895	Low	4.48929
TCGA-AK-3445	Low	4.30233
TCGA-B0-5120	Med	6.1452
TCGA-CJ-4882	Low	3.43316
TCGA-AK-3436	High	6.73196
TCGA-CW-5580.1	Med	6.36245
TCGA-B8-4148	Med	6.00869
TCGA-B8-4154	High	7.52387
TCGA-BP-4765	Med	5.6392
TCGA-BP-4777	High	6.63987
TCGA-AS-3778	Med	6.15237
TCGA-B0-5095	Low	4.09611
TCGA-CZ-5985.1	High	6.80509
TCGA-BP-5195	Med	6.08791
TCGA-B0-5119	High	6.67767
TCGA-CZ-5458	High	6.45809
TCGA-B0-4822	Low	4.14512
TCGA-CW-5589.1	Med	6.30718
TCGA-BP-5182	High	6.70669
TCGA-A3-3326	Med	6.19708
TCGA-AK-3443	Low	1.04977
TCGA-BP-4972	Med	6.21545
TCGA-BP-4775	Med	6.21769
TCGA-B0-4847	Med	5.92406
TCGA-AK-3453	Med	5.8406
TCGA-BP-5190	High	8.00583
TCGA-B8-A54E	Low	4.02299
TCGA-B8-A54H	High	6.8523
TCGA-B0-4707	Low	4.09595
TCGA-B2-A4SR	Low	5.03112
TCGA-B8-4619.1	Low	1.32616
TCGA-B0-4828	Med	5.45283
TCGA-B0-4827	Med	5.42529
TCGA-BP-5191	Med	5.51563
TCGA-BP-4158	Med	6.08809
TCGA-BP-5007	Med	6.00264
TCGA-CZ-5463.1	High	6.74341
TCGA-B0-5092	Med	5.39242
TCGA-B2-5635.1	Med	6.28447
TCGA-A3-3322	Med	6.38899
TCGA-CJ-4916	Med	6.21679
TCGA-AK-3458	High	6.54288
TCGA-A3-3329	Med	5.8456
TCGA-A3-3383	Med	6.14044
TCGA-CJ-4635	Med	5.81474
TCGA-A3-A6NJ	Med	6.34097
TCGA-B0-5084	Med	5.52104
TCGA-BP-4769	Med	5.80173
TCGA-BP-4160	Med	6.24951
TCGA-B2-5641.1	Med	6.04762
TCGA-BP-4161	Med	5.98722
TCGA-CZ-5457.1	High	7.88857
TCGA-B0-4718	Low	4.91588
TCGA-DV-A4VZ	Med	5.76071
TCGA-B8-A54J	Med	5.71093
TCGA-BP-5009	Low	4.81247
TCGA-CJ-5678.1	Med	6.34678
TCGA-CZ-4857	Low	2.71817
TCGA-CJ-6033.1	Med	5.67842
TCGA-CZ-5984.1	Med	6.1077
TCGA-B0-5110	Med	6.22078
TCGA-B0-4696	Low	-1.47256
TCGA-B0-4844	Med	6.31152
TCGA-B0-4714	Med	5.16083
TCGA-B0-5117	Low	1.89371
TCGA-CZ-5467	Med	5.37304
TCGA-CZ-5453.1	Med	5.916
TCGA-B0-4845	Low	4.76488
TCGA-BP-4807	High	6.98727
TCGA-CZ-4862	High	6.49589
TCGA-BP-4346	Med	6.3521
TCGA-B0-4712	Med	5.80163
TCGA-CJ-4904	Med	6.17918
TCGA-CZ-5986.1	High	6.74322
TCGA-A3-3346	Low	4.35273
TCGA-CJ-5684	Med	6.17094
TCGA-CJ-4902	Med	5.36403
TCGA-CJ-6030	Med	6.17286
TCGA-B0-4703	Low	4.85166
TCGA-B0-4837	Low	4.4802
TCGA-AK-3461	Med	5.51755
TCGA-BP-4159	Med	5.64918
TCGA-B2-5635.2	Med	5.88967
TCGA-CJ-5683	Med	6.35746
TCGA-BP-4756	Med	6.17823
TCGA-EU-5907	High	7.94284
TCGA-B8-5549.1	Med	5.97096
TCGA-BP-4787	Med	5.81671
TCGA-B0-5107	Med	5.65125
TCGA-CZ-5462.1	High	7.33196
TCGA-B8-5158	High	6.44723
TCGA-B0-4848	Med	6.14034
TCGA-B2-4102	High	6.75545
TCGA-B0-4824	High	6.83698
