## Supplementary Table S7 for "The *SLC1A1*/EAAT3 Dicarboxylic Amino Acid Transporter is an Epigenetically Dysregulated Nutrient Carrier that Sustains Oncogenic Metabolic Programs"

### Sheet: Px Sfample Clinical Feature
Sample #	Gender	Age	T Stage	N Stage	M Stage	Grade	Histology	Size	Sarcoma	Rhabdoid	Surgery
CW009	Female	67	1a	x	x	2	Clear Cell	3.7	No	No	Partial
CW010	Female	66	3a	0	x	3	Clear Cell	7.2	No	No	Radical
CW011	Female	69	3a	x	x	3	Clear Cell	7.3	No	No	Radical
CW012	Male	60	1a	x	x	3	Clear Cell	1.9	No	No	Partial
CW017	Male	38	1a	x	x	2	Clear Cell	3.7	No	No	Partial
CW020	Male	76	3a	x	x	3	Clear Cell	5.3	No	No	Partial
CW024	Male	66	3a	x	x	3	Clear Cell	4.7	No	No	Partial
